# OpenFISH enables integrated high-resolution spatial transcriptomics and metabolomics on a single tissue section

**DOI:** 10.1101/2025.08.19.671030

**Authors:** Xinyang Li, Yuan Huang, Shuo Wang, Ya Li, Fengting Jiang, Jiawei Gao, Yaran Yang, QingFeng Wu, Woo-ping Ge, Lihui Duan

## Abstract

Spatial transcriptomics enables *in situ* mapping of gene expression, yet no current platform provides single-cell, same-section integration with metabolomics, limiting direct links between transcriptional programsand metabolic phenotypesin native tissue. We present OpenFISH, a rapid, imaging-based spatial transcriptomics method operable on standard microscopes, requiring no proprietary hardware, and fully compatible with matrix-assisted laser desorption/ionization mass spectrometry imaging (MALDI–MSI). OpenFISH resolves hundreds of transcripts at subcellular resolution within 24 h and can be performed after MALDI–MSI, preserving metabolite distributions for cell-accurate co-registration on the same section. In mouse brain, integration with MALDI–MSI resolved metabolic heterogeneity at the level of individual cells. OpenFISH also quantified cell type–specific transcriptional activation of transposable elements after systemic lipopolysaccharide (LPS) challenge and detected disrupted spatial organization of D1 striatal neurons in Reeler mutants. Benchmarking showed performance comparable to or exceeding commercial platforms at ∼0.5% of per-sample cost. By enabling same-section, near-single-cell co-mapping of transcripts and metabolites in an accessible workflow, OpenFISH provides a scalable framework for high-content spatial multi-omics across neuroscience, immunology, cancer biology, and beyond.
