## Supplemental Table 1 for "OpenFISH enables integrated high-resolution spatial transcriptomics and metabolomics on a single tissue section"

### Sheet: PadLock
PadLock_001	CTCGAAAACCTTACAACTCACTACACCatTAACCTTATACACCTCTCTCTGTGGCACATTATCTTAAAGGCT
PadLock_002	GACATCAACCTTACAACTCACTACACCtaCTAATACCTCCACTTACTACGACTCTGCGAACATATTGGTGCC
PadLock_003	GCGGAATACCTTACAACTCACTACACCatACTCTACTAATACCTCTCACTAGTCCGTGTGTCAGAATACCTA
PadLock_004	CGGCGCATTACTAACTCCACCTATTCCatACCTTACAACTCACTACACCCCCAAATGGTCTCCCGCATCTAA
PadLock_005	TAACCTGTAACCTTATACACCTCTCTCtaCTAATACCTCCACTTACTACACCAAGAATCCAACCCTGTATCG
PadLock_006	GCAACGTTAACCTTATACACCTCTCTCtaACTCTACTAATACCTCTCACCAAACAGATAAGCATTGTCACTA
PadLock_007	AACAGCGTAACCTTATACACCTCTCTCtaTTACTAACTCCACCTATTCCCTAGACGACTAAATTGTATACGG
PadLock_008	AACTACGCTAATACCTCCACTTACTACtaACTCTACTAATACCTCTCACTAGTGATTTATCTTGGCCGGCGG
PadLock_009	GACGGACCTAATACCTCCACTTACTACtaTTACTAACTCCACCTATTCCGGACACTATGCAGCTTTGTTGTA
PadLock_010	GTTTCCTACTCTACTAATACCTCTCACtaTTACTAACTCCACCTATTCCAAAGAGCATACTGTCGACTAGAT
PadLock_011	TAGCCTACACCTCAACCTAACTTAATCtaCACTACTATCCTCCATCTCCTACCATGCGCGTATACATTGAAC
PadLock_012	ATTCACGCACCTCAACCTAACTTAATCtaCCACAATCTATCAACTCCACATACATCAGGTTACCGAGCATTA
PadLock_013	GACAAAGCACCTCAACCTAACTTAATCtaTACCAATCTACAACCTCACCGTGACGAACAATAGAGTAGACCG
PadLock_014	AGCCGTCCACCTCAACCTAACTTAATCtaCCTCTCAATCACCAATTCAAATGCTCCCTCACATAGTTCGACA
PadLock_015	ATAGCCACCACAATCTATCAACTCCACtaCACTACTATCCTCCATCTCCAACGTGAGCATGACAAAGCCGGA
PadLock_016	TCACTTACACTACTATCCTCCATCTCCtaTACCAATCTACAACCTCACCCGTTATAGTACTGTCAGCCGAGA
PadLock_017	ATTAACGCACTACTATCCTCCATCTCCtaCCTCTCAATCACCAATTCAACCAAGGCCTAACTATTACACGGT
PadLock_018	AGAAGCGTACCAATCTACAACCTCACCtaCCACAATCTATCAACTCCACAGCGCATAAGAGAGAAACCTATA
PadLock_019	CGATGAGCCACAATCTATCAACTCCACtaCCTCTCAATCACCAATTCAACGTCTACCAAGCGCTATTCCATC
PadLock_020	TATAGAGTACCAATCTACAACCTCACCtaCCTCTCAATCACCAATTCAACATGACTCGCTCCAGATAGAAAG
PadLock_021	GAACCGAATCATCCACTACCTTACCACtaTCATACCTAATCCACCACCTCAGGCTAGACAAATAAGACCGTT
PadLock_022	ATAGCTTATCATCCACTACCTTACCACtaCCACTACAATACTCTCCACATGTGACAAGTACCGGCCAGTTCG
PadLock_023	TGCTATGATCATCCACTACCTTACCACatTCATCCACCTTCTAATCAACATAGACATCCATTAGTTCGCGTT
PadLock_024	TAATACAATCATCCACTACCTTACCACtaCACTATTCCACCTATCCACATTTCGCAGCAAGTCGGAGGAGTC
PadLock_025	GTTATGATCATACCTAATCCACCACCTtaCCACTACAATACTCTCCACAAGACTTAAGCGCACGAATGAAAG
PadLock_026	CAGTAAGTCATCCACCTTCTAATCAACtaTCATACCTAATCCACCACCTCGTTAGACTAATTGACATCGGCT
PadLock_027	GTCATGATCATACCTAATCCACCACCTtaCACTATTCCACCTATCCACAAAGCAATCTGAAGGCCGTACAAA
PadLock_028	GATATTACCACTACAATACTCTCCACAtaTCATCCACCTTCTAATCAACCCAACGAATCGGCAGCACGGTCA
PadLock_029	AAGCGACCCACTACAATACTCTCCACAtaCACTATTCCACCTATCCACATACAGGCGACACATTGCGTTGCT
PadLock_030	GGCCCATTCATCCACCTTCTAATCAACtaCACTATTCCACCTATCCACATAATCACTATCGACGAGTAACCA
PadLock_031	AAGTCTAACCACTAACTCCTATACTACtaCTACAACCTCTATTACCTCCAAATGTGCGGCCGATTAAGAAGT
PadLock_032	CAGAACGACCACTAACTCCTATACTACtaTACCTTACTCCAACTACCTCATGTTAAACCTACCGAGTGCATT
PadLock_033	ATGCAGCACCACTAACTCCTATACTACatCACCTAACTCTCAATCCACTAAGTAGAACCGATCCGATGACAA
PadLock_034	TTCTTTGACCACTAACTCCTATACTACtaCAACTTAACCTTCTCATACCGCACTGTGGCCGCCGATCTAATC
PadLock_035	CGGACAACTACAACCTCTATTACCTCCtaTACCTTACTCCAACTACCTCTAAGACCATAGTAGCCTGCACAA
PadLock_036	ACCTGGACTACAACCTCTATTACCTCCtaCACCTAACTCTCAATCCACTCTAAAGAAATTCGACCGCATCTA
PadLock_037	AGTGTGCCTACAACCTCTATTACCTCCtaCAACTTAACCTTCTCATACCCGCCGAATATGCAGAGATAACGA
PadLock_038	ACGCAAATACCTTACTCCAACTACCTCtaCACCTAACTCTCAATCCACTAATAGCCATTGACCGATCTCTAC
PadLock_039	CATGATATACCTTACTCCAACTACCTCtaCAACTTAACCTTCTCATACCCAATCTTAGTGCTAGCCGGAAGA
PadLock_040	GACTGGCCACCTAACTCTCAATCCACTtaCAACTTAACCTTCTCATACCCTTGCTAACGTCTCTGGTGAAAT
PadLock_041	GGAATAGACCTAACCTATCCTTACTTCtaCCTCCTAACTTACCTTACATATTCGTCGGAAGCTGGCACAATA
PadLock_042	TTAGAGAACCTAACCTATCCTTACTTCtaCATCCTAACTCAACTACTCCACGCCGCCTGTAAATGATTAACG
PadLock_043	TAGTTCAACCTAACCTATCCTTACTTCtaCCTCCAAATCATCCTACCTAAGTTTATGGCCGCGAGAAAGACC
PadLock_044	CCGAACCACCTAACCTATCCTTACTTCtaCTTCCACCTAATCACCTCTCTTTAAGACCCGTTCTACCGAGTT
PadLock_045	CGCGTAACCTCCTAACTTACCTTACATatCATCCTAACTCAACTACTCCCTAGATGCAAGCCTATAACGTGG
PadLock_046	GCGGTACCCTCCAAATCATCCTACCTAtaCCTCCTAACTTACCTTACATAAGCCGGTCTAGAAGTACAATAT
PadLock_047	TACTACACCTCCTAACTTACCTTACATtaCTTCCACCTAATCACCTCTCAATTCTATGGCGGCCGGAAACAC
PadLock_048	AGAACTTCATCCTAACTCAACTACTCCtaCCTCCAAATCATCCTACCTAGTACTGGAACATGTCGCAATAGT
PadLock_049	AGTGTTTCATCCTAACTCAACTACTCCtaCTTCCACCTAATCACCTCTCAATGTGCTATGGGTCGCGTAATG
PadLock_050	AATAAGGCCTCCAAATCATCCTACCTAtaCTTCCACCTAATCACCTCTCTCTTGGACCGCTCATCTCGTTGT
PadLock_051	AACGAAGCTAAACACTACTCCACCTCCtaCTATTCCACTACTTACCAACGACTACCTAACAGCAGCCGGAAG
PadLock_052	ACGTCCACAATCCACTACCACATAACCtaCTAAACACTACTCCACCTCCGCACTAAGGCATACACCATCTAA
PadLock_053	GATGAAACTAAACACTACTCCACCTCCtaCTCAACCACCTCATTATATCCACGTTGTTAAGATTTGCAGCGC
PadLock_054	TGCCAGACTAAACACTACTCCACCTCCtaTTCACCTCCATACTTAAACCGGTTGTATTATATCAGTCGTATG
PadLock_055	GTCTCAACTATTCCACTACTTACCAACtaCAATCCACTACCACATAACCCGTCTCAAATTCCTGGCGTCGAA
PadLock_056	CTGTTCTCTATTCCACTACTTACCAACtaCTCAACCACCTCATTATATCATAAGCATTCTAGAGCGGACGAT
PadLock_057	ACCTGACCTATTCCACTACTTACCAACtaTTCACCTCCATACTTAAACCGAACCATAGTGAGCGCCGATTAT
PadLock_058	AGAGCATCAATCCACTACCACATAACCtaCTCAACCACCTCATTATATCAACTCCGCCAATAAGAATTCGAG
PadLock_059	ACTGGCCCAATCCACTACCACATAACCtaTTCACCTCCATACTTAAACCCCTATCTGAAACTTGTCGAGCTC
PadLock_060	AGTCATGCTCAACCACCTCATTATATCtaTTCACCTCCATACTTAAACCGTGATTCCAATGCTCGAAAGTTG
PadLock_061	GTTACTGTTTCCCAATAATACTTTCCTaaTCACCCTATAACCCTCACCCATTGTAACCCTGATCCTGCGAAC
PadLock_062	TACAATGTTTCCCAATAATACTTTCCTatATATACCTTCCCTAATATACTACAGTGGTCCGTACATGCCGAT
PadLock_063	GGCGAGTTTTCCCAATAATACTTTCCTatCCATTCTATTTATTCCATTCGGGTCAAAGCCTGGGAGTCTAGT
PadLock_064	CGCGACATTTCCCAATAATACTTTCCTaaTCCATTCATATACATCCATTAAAGCACGCACAACAACAACCAT
PadLock_065	CGAGAACTCACCCTATAACCCTCACCCatATATACCTTCCCTAATATACTCGCCGCAATGATCGAACTATGA
PadLock_066	CGCTAGATCACCCTATAACCCTCACCCtaCCATTCTATTTATTCCATTCTGAGCAAGACAGTAAAGACGTTT
PadLock_067	GGCGAAGTCACCCTATAACCCTCACCCtaTCCATTCATATACATCCATTAGATCAGCTCCAAGAAAGTCTAC
PadLock_068	CGCGGTGCCATTCTATTTATTCCATTCatATATACCTTCCCTAATATACTGGAGAAAGCTTCGGGTGAACAT
PadLock_069	AGACTAATCCATTCATATACATCCATTatATATACCTTCCCTAATATACGTCAGTCCTAGTCTCTAAGTCGC
PadLock_070	GAGTGTGCCATTCTATTTATTCCATTCtaTCCATTCATATACATCCATTTGGTACAGTCAATAGCTCTCGTC
PadLock_071	CGATAAACCTTCATCAAACTCCCTTCAtaCCTTTCTCCCATACCCTTTCAGTTGACCAGGAAGTGAACGTGC
PadLock_072	GCGCTGGCCTTCATCAAACTCCCTTCAtaTTTCCTCTTAACTATTTCCTATTGTGTGAGACATCTGGTTCGA
PadLock_073	AGCGCCGATACCTATATACCAATACCTatCCTTCATCAAACTCCCTTCAAGTACTGGCCGAAGTCCGTCACG
PadLock_074	CGCAACACCTTCATCAAACTCCCTTCAttACTTTATCCCACCTACTTTACTTCCAAGAGCACTCACATCGGA
PadLock_075	GCGAACCCCTTTCTCCCATACCCTTTCtaTTTCCTCTTAACTATTTCCTAGCCACCAACACAGCACCGATTT
PadLock_076	TCGGCAGCCTTTCTCCCATACCCTTTCatATACCTATATACCAATACCTAGCCTGTAATAAAGCCAGCGTGT
PadLock_077	TTGACCACCTTTCTCCCATACCCTTTCatACTTTATCCCACCTACTTTAATATGAAGCTGGATCCCACGAAA
PadLock_078	CGTGACATTTCCTCTTAACTATTTCCTatATACCTATATACCAATACCTAAAGCGATGCCTAAAACACGTCC
PadLock_079	AGAGTCCACTTTATCCCACCTACTTTAtaTTTCCTCTTAACTATTTCCTGTCGTCAAGTCAGTCTTCCTACG
PadLock_080	CCGCCAAACTTTATCCCACCTACTTTAttATACCTATATACCAATACCTGTAGATGAACCTGTACAAGCGAT
PadLock_081	ATATAGACCACTCTTTCATACCCACTCtaTTTACCCTCTTCATTTAACCACAGTCAGCGGCACAGGATCGGA
PadLock_082	GCCGTTGCCACTCTTTCATACCCACTCtaTCCACTATATTTCATCTACTTAAGTCTCCTGTCAATTCTTCGA
PadLock_083	ATCGACACCACTCTTTCATACCCACTCttATATCCTCTACCCAATATCCCTAGGAGAAGATGTAACAGCGGG
PadLock_084	GCAACAACCACTCTTTCATACCCACTCatATCTAATTCCCTCAATCTAAATCGGAAATTCCATCCAACGTCG
PadLock_085	ATAGACGTTTACCCTCTTCATTTAACCtaTCCACTATATTTCATCTACTACATTAGCTGCAACAACGCGCCT
PadLock_086	GCGTTCTTTTACCCTCTTCATTTAACCatATATCCTCTACCCAATATCCCTGCTAGAAGTTGTGTTTGTCGA
PadLock_087	CGCCGTAATCTAATTCCCTCAATCTAAtaTTTACCCTCTTCATTTAACCCTAGGTCCCTCGCTAGTACAATG
PadLock_088	TGCGCGAATATCCTCTACCCAATATCCtaTCCACTATATTTCATCTACTCAAGGAGCATGACAACGAATGGG
PadLock_089	AGTACGCTCCACTATATTTCATCTACTatATCTAATTCCCTCAATCTAAGCACCTGACTAAGCACGCGCGAA
PadLock_090	TCGCAACATCTAATTCCCTCAATCTAAttATATCCTCTACCCAATATCCTTAGGTCGGCAGTCAAACACCAG
PadLock_091	GTATGCAATCACTTTCCACTCATCACTatACAATCCATTACAAACAATCGGAGAGCAAACGGGACCAACGCA
PadLock_092	GCCTATGCCTATCAATCAATCCCTATTatATCACTTTCCACTCATCACTCTCGTCAATGGGCTCATCTAACC
PadLock_093	ACGGGTAATCACTTTCCACTCATCACTaaCCAACTTATAACTTCTAACTGACACACTGGATAACGTAAAGGT
PadLock_094	TATACCAATCACTTTCCACTCATCACTatCTAACCTTTAATTCCAAACCAGCGCTCAACATTACCCAACGGT
PadLock_095	GTCGCTAACAATCCATTACAAACAATCtaCCTATCAATCAATCCCTATTACCATCATGTCAACCCTAAACCG
PadLock_096	CCGGACACCAACTTATAACTTCTAACTaaACAATCCATTACAAACAATCGCTGGAGGGTAAGCTACATCCGT
PadLock_097	ATCGTGAACAATCCATTACAAACAATCtaCTAACCTTTAATTCCAAACCTCAGATGGCCGATCATGACGTAC
PadLock_098	GACGCTACCAACTTATAACTTCTAACTatCCTATCAATCAATCCCTATTCTGACGAGTTTCCTGCTACGCAT
PadLock_099	GACCGCTCCTATCAATCAATCCCTATTatCTAACCTTTAATTCCAAACCGAAGTGAACTCAGAAGCTCGTAA
PadLock_100	ACGGGCGCTAACCTTTAATTCCAAACCtaCCAACTTATAACTTCTAACTATACAGTGCCACATTGCGTTTGA
PadLock_101	ACGGAATTCTACTTTCAACCCTCTACTaaTTTACACCCAACCATTTACAGGAGGCATGCATAGAAATTGTCG
PadLock_102	CGAGTACTCTTCCTCTAACTATCTTCCtaTCTACTTTCAACCCTCTACTACAGGCAGATTAACATGCGTCAA
PadLock_103	CGCGTACTCTACTTTCAACCCTCTACTatCTTCTCACAAACCTCTTCTCAATCGGATCCCAAATTACCATAC
PadLock_104	GCGTATATCTACTTTCAACCCTCTACTatCCCACACACTACATCCTATAAGAGATACAGACAGAATGCAACG
PadLock_105	GGTAAATTCTTCCTCTAACTATCTTCCatTTTACACCCAACCATTTACAGTTCCAGCTAGTGTCAATTCGCG
PadLock_106	TTACGCTTTTACACCCAACCATTTACAtaCTTCTCACAAACCTCTTCTCGTGTTCAGTCAGGTGGCTCGCAG
PadLock_107	TCGAGTCTTTACACCCAACCATTTACAtaCCCACACACTACATCCTATAACAGCGGAGGCCACAGTCGTCGT
PadLock_108	GTACAACTCTTCCTCTAACTATCTTCCtaCTTCTCACAAACCTCTTCTCATGCCTGGCCAGATAAACGACGG
PadLock_109	ATATACGTCTTCCTCTAACTATCTTCCtaCCCACACACTACATCCTATAATCCCAGACTAGATGGCGATCGG
PadLock_110	GGATTGGCCCACACACTACATCCTATAtaCTTCTCACAAACCTCTTCTCACAGTCACTGGCACAACGAAGGC

### Sheet: RO_Probe
ReadOut_001	ACCTTACAACTCACTACACC	AF488
ReadOut_002	TAACCTTATACACCTCTCTC	AF546
ReadOut_003	CTAATACCTCCACTTACTAC	AF594
ReadOut_004	ACTCTACTAATACCTCTCAC	AF647
ReadOut_005	TTACTAACTCCACCTATTCC	AF750
ReadOut_006	CACCTCAACCTAACTTAATC	AF488
ReadOut_007	CACTACTATCCTCCATCTCC	AF546
ReadOut_008	CCACAATCTATCAACTCCAC	AF594
ReadOut_009	TACCAATCTACAACCTCACC	AF647
ReadOut_010	CCTCTCAATCACCAATTCAA	AF750
ReadOut_011	ATCATCCACTACCTTACCAC	AF488
ReadOut_012	TCATACCTAATCCACCACCT	AF546
ReadOut_013	CCACTACAATACTCTCCACA	AF594
ReadOut_014	TCATCCACCTTCTAATCAAC	AF647
ReadOut_015	CACTATTCCACCTATCCACA	AF750
ReadOut_016	ACCACTAACTCCTATACTAC	AF488
ReadOut_017	CTACAACCTCTATTACCTCC	AF546
ReadOut_018	TACCTTACTCCAACTACCTC	AF594
ReadOut_019	CACCTAACTCTCAATCCACT	AF647
ReadOut_020	CAACTTAACCTTCTCATACC	AF750
ReadOut_021	ACCTAACCTATCCTTACTTC	AF488
ReadOut_022	CCTCCTAACTTACCTTACAT	AF546
ReadOut_023	CATCCTAACTCAACTACTCC	AF594
ReadOut_024	CCTCCAAATCATCCTACCTA	AF647
ReadOut_025	CTTCCACCTAATCACCTCTC	AF750
ReadOut_026	CTAAACACTACTCCACCTCC	AF488
ReadOut_027	CTATTCCACTACTTACCAAC	AF546
ReadOut_028	CAATCCACTACCACATAACC	AF594
ReadOut_029	CTCAACCACCTCATTATATC	AF647
ReadOut_030	TTCACCTCCATACTTAAACC	AF750
ReadOut_031	TTTCCCAATAATACTTTCCT	AF488
ReadOut_032	TCACCCTATAACCCTCACCC	AF546
ReadOut_033	ATATACCTTCCCTAATATAC	AF594
ReadOut_034	CCATTCTATTTATTCCATTC	AF647
ReadOut_035	TCCATTCATATACATCCATT	AF750
ReadOut_036	CTAAACACTACTCCACCTCC	AF488
ReadOut_037	CTATTCCACTACTTACCAAC	AF546
ReadOut_038	CAATCCACTACCACATAACC	AF594
ReadOut_039	CTCAACCACCTCATTATATC	AF647
ReadOut_040	TTCACCTCCATACTTAAACC	AF750
ReadOut_041	CCTTCATCAAACTCCCTTCA	AF488
ReadOut_042	CCTTTCTCCCATACCCTTTC	AF546
ReadOut_043	TTTCCTCTTAACTATTTCCT	AF594
ReadOut_044	ATACCTATATACCAATACCT	AF647
ReadOut_045	ACTTTATCCCACCTACTTTA	AF750
ReadOut_046	CCACTCTTTCATACCCACTC	AF488
ReadOut_047	TTTACCCTCTTCATTTAACC	AF546
ReadOut_048	TCCACTATATTTCATCTACT	AF594
ReadOut_049	ATATCCTCTACCCAATATCC	AF647
ReadOut_050	ATCTAATTCCCTCAATCTAA	AF750
ReadOut_051	ATCACTTTCCACTCATCACT	AF488
ReadOut_052	ACAATCCATTACAAACAATC	AF546
ReadOut_053	CCTATCAATCAATCCCTATT	AF594
ReadOut_054	CCAACTTATAACTTCTAACT	AF647
ReadOut_055	CTAACCTTTAATTCCAAACC	AF750
ReadOut_056	TCTACTTTCAACCCTCTACT	AF488
ReadOut_057	TTTACACCCAACCATTTACA	AF546
ReadOut_058	TCTTCCTCTAACTATCTTCC	AF594
ReadOut_059	CTTCTCACAAACCTCTTCTC	AF647
ReadOut_060	CCCACACACTACATCCTATA	AF750

### Sheet: GeneProbe_Brain
Adcy1_1133_1A	TCTATATTCCGATCtaGCCAAAGAGTTCATTGAGCAGTTTCACCAG	Adcy1
Adcy1_1133_1B	CAGTGGTTTTCCGTGGCTAACTCATCGAACtaGTGCCGCTGACTGT	Adcy1
Adcy1_1290_2A	TCTATATTCCGATCtaCCACGGATGTGATGGTATCGATCATGTCAA	Adcy1
Adcy1_1290_2B	ACGCATGTTCAGGTCTACTTCAGTAGCCTCtaGTGCCGCTGACTGT	Adcy1
Adora2a_292_1A	GGACTCTCGTAGGAtaCCAAAGGCTTTCTCACGGATAATTCTGCAT	Adora2a
Adora2a_292_1B	CAAGAGCCGCGAGCGTTCCCAGGGAGAGCTtaACTGACTTGACGAC	Adora2a
Agt_409_1A	CTCTATACTTTCTAtaAGCCCACGAAGTTGGCGATCATTGCGACCT	Agt
Agt_409_1B	TCCTGCCTCATTCAGCATCTTGTACATGCGtaTGGAGCGAGTCATG	Agt
Agt_56_2A	CTCTATACTTTCTAtaTCCTTGCTTTATAATCCAACACAGTAGGGT	Agt
Agt_56_2B	ATCTGTGCATTTGCTTCTGTGTATCTGGCCtaTGGAGCGAGTCATG	Agt
Aldh1a2_544_1A	GGACTCTCGTAGGAtaTGTGAAAGTAAAATAGTCTCCATCTACAGG	Aldh1a2
Aldh1a2_544_1B	ATCTGTCCACACACTCCAATGGGCTCGTGTtaACTGACTTGACGAC	Aldh1a2
Aqp4_856_1A	GCCAGTCATTTCACtaTTGCTAAAGCTATTGAACCAGTAACATCAG	Aqp4
Aqp4_856_1B	AAACAAATGTCCAATTGCAACGGAAAATCCtaGAGACGTTAGCAAG	Aqp4
Aqp4_944_2A	GCCAGTCATTTCACtaACTGCGGGTCCAAAAGATCGAGCTGGATTC	Aqp4
Aqp4_944_2B	ATATCCAGTGGTTTGCCCAGTTTCCCATGAtaGAGACGTTAGCAAG	Aqp4
Atp2b4_1344_1A	CGTTCTGAATGCACtaCCACAAAGTACAGAATCAAGATGACAACTG	Atp2b4
Atp2b4_1344_1B	CCATTCTCGGCGCTGGATCACGAAATTGTCtaGGTAGGTTTAACAT	Atp2b4
Atp2b4_592_2A	CGTTCTGAATGCACtaTGACCACAGATTTCATTATCTCCACCCGGA	Atp2b4
Atp2b4_592_2B	CTTCCTCCTCTTCTTCTGGGCTACTTGCAAtaGGTAGGTTTAACAT	Atp2b4
Baiap3_130_1A	AGCGGTCTTACGAGtaGGCAGTCTGACGACATTGGGCAGGAGTTAC	Baiap3
Baiap3_130_1B	TGTCTGTGATAAAAAGCAGGTTAAGCCTCGtaTCTGAGTTCACTTC	Baiap3
Baiap3_3964_2A	AGCGGTCTTACGAGtaCAGGCGCCCAAACCGGTTCTGCTCCAGAGA	Baiap3
Baiap3_3964_2B	TGCTCCGCTGCTTCATAATGACACCGGACAtaTCTGAGTTCACTTC	Baiap3
Bcl11a_2074_2A	AGAACGCTCGACAAtaACCGAGTCTTCATCACAAGTGTCCCTATGG	Bcl11a
Bcl11a_2074_2B	TGCCATCGTCTATGCGGTCTGACTCACCGGtaACAACTTCTAGCAG	Bcl11a
Bcl11a_360_1A	AGAACGCTCGACAAtaGCGAGAATTCCCGTTTGCTTAAGTGCTGGG	Bcl11a
Bcl11a_360_1B	ATCATCTGTAAGAATGGCTTCAAGAGGTTCtaACAACTTCTAGCAG	Bcl11a
Bcl11b_3810_1A	CTTTGTCCGGTCTAtaCCAGAAAAGGACATTATCATATCTCCTGGT	Bcl11b
Bcl11b_3810_1B	GCAGAGGCGGCTTCCCAATACGCCAAGCTCtaCTATTGTTCGTCAC	Bcl11b
Bcl11b_897_1A	CTTTGTCCGGTCTAtaGAAGGCTCATCTTTACCTGACAACTCACAC	Bcl11b
Bcl11b_897_1B	AGGGCTGCTTGCATGTTGTGCAAATGTAGCtaCTATTGTTCGTCAC	Bcl11b
C1ql3_1282_1A	CGTTCTGAATGCACtaCCACAAAGTACAGAATCAAGATGACAACTG	C1ql3
C1ql3_1282_1B	CCATTCTCGGCGCTGGATCACGAAATTGTCtaGGTAGGTTTAACAT	C1ql3
C1ql3_2932_1A	GCTGCATTTGTCATtaTTACCATGGGATCAACTAGGTCTCATGTGT	C1ql3
C1ql3_2932_1B	CAGATGAAGTATGGATTGCATGTGGAACACtaGATCGGTTCTACTT	C1ql3
Cadps2_1256_1A	TATACGCCGTTGCAtaGATGACAATCTCTAACGTGAACGACAACAC	Cadps2
Cadps2_1256_1B	GGAGCCACAGATTTCAGTCCTTGCACTTCCtaCTGTCTGTATCTCT	Cadps2
Cadps2_1511_2A	TATACGCCGTTGCAtaGGAGCTATTAGAAGTTGGGTATAACACCAC	Cadps2
Cadps2_1511_2B	GGTACTGTCATTCGGTGTAACTCTGCTGACtaCTGTCTGTATCTCT	Cadps2
Calb1_1423_2A	TTGGCGGATCGCTTtaCTCTAGGGAGATCGTTTCAGAATAAAGCCA	Calb1
Calb1_1423_2B	CAGTAGACATGTCACTGATCAGTACACTAAtaACAGGTTCATCTAC	Calb1
Calb1_873_1A	TTGGCGGATCGCTTtaAAGAATAAGAGCAAGGTCTGTTCGGTACAG	Calb1
Calb1_873_1B	TGTGGTCACCAACTCTAGTTGTCTCCAGCAtaACAGGTTCATCTAC	Calb1
Cbln1_1172_1A	TGCGCCGTTAGATGtaGGCAAGTCTCTTCCTCGATTACTGCGACTG	Cbln1
Cbln1_1172_1B	ACATGGACGTGGGTAAGGAACCATAATGACtaGGAGACCATTTGGG	Cbln1
Cbln1_607_2A	TGCGCCGTTAGATGtaGTTCCCGATGTTCACTAGTACCTGGTCGAA	Cbln1
Cbln1_607_2B	GCGATGAAAGTGCTGCGTTCTGAGTCAAAGtaGGAGACCATTTGGG	Cbln1
Ccdc153_20_1A	CGTCTATAGGCGCGtaTCCTGCAAGACTTTCTGTTGCTTGTGTGGT	Ccdc153
Ccdc153_20_1B	CCCTTCCTTTGGTTTTAGGTGGCATCCCGCtaGTTGCAGCTAATGT	Ccdc153
Ccdc153_583_1A	CGTCTATAGGCGCGtaTGTGGAGTCTCAGCACATTTGCATCCCAGT	Ccdc153
Ccdc153_583_1B	ACCAAATTGCCGCAGTTGCTCCTTGAGTCTtaGTTGCAGCTAATGT	Ccdc153
Cck_240_1A	TTTCGAGAGCCTTTtaTGCTGGATGTATCGCGCTAGCAGTGCGCCC	Cck
Cck_240_1B	CGGACATGCGGCCAGAAGGAGCTTTGCGGAtaGATAATGTGCCACA	Cck
Cck_243_2A	TTTCGAGAGCCTTTtaACCTGCTGGATGTATCGCGCTAGCAGTGCG	Cck
Cck_243_2B	GAACGGACATGCGGCCAGAAGGAGCTTTGCtaGATAATGTGCCACA	Cck
Cit_1261_2A	GTTGCGACTGGTGTtaTTGGTCCTCGTATCTGTTCAGAAGCGACAG	Cit
Cit_1261_2B	GCAAGGTAAAACTGGATCATGCTCTCATCTtaGACTGCCGACCTAA	Cit
Cit_2868_1A	GTTGCGACTGGTGTtaTGGATCTGTTCGGACTTTGTCTGGATGTCA	Cit
Cit_2868_1B	CCTCCAGCTCCAGAATTTTATCAGCCATCTtaGACTGCCGACCTAA	Cit
Cldn5_264_1A	TAATATCTGACCGTtaCCTTCCAAGTCGTCTGCGCCGTCACGATGT	Cldn5
Cldn5_264_1B	GGTACTCTGCACCACGCACGACATCCACAGtaTGCCGATTCGTTGG	Cldn5
Cplx2_2498_1A	CTTACTGAGCCGATtaAATCTGAAAGCACACGAGATGGCTAGCACA	Cplx2
Cplx2_2498_1B	GCAAGTACATGCATATACAAGCTAGCACATtaCAATTAGTCTAACG	Cplx2
Cplx2_2709_2A	CTTACTGAGCCGATtaAGGAAGCATCTTACTCCAATTCTTGCTCTC	Cplx2
Cplx2_2709_2B	GGCCATCTGTGACTAACCGTCTCAGGGTGGtaCAATTAGTCTAACG	Cplx2
Cplx3_1166_2A	CTTCGCCGTAGACTtaAATCAGGAGAGAATTTTGGAAATCACTCAG	Cplx3
Cplx3_1166_2B	TGTGGGCTCTATTCTGAGTGGCCAGGAATGtaCTTGGAGCTGATCT	Cplx3
Cplx3_293_1A	CTTCGCCGTAGACTtaGAACTGTGCATCTCGCTCCATCTTCTCCTC	Cplx3
Cplx3_293_1B	CGCAGTGTGGCCCGCTCTGCCTTCCTCTGTtaCTTGGAGCTGATCT	Cplx3
Cpne4_499_1A	CGGCGCTCGTGACGtaGGACCTCTTCAAAATAAAAGTCCACTGTAA	Cpne4
Cpne4_499_1B	GCTGATGTCATGAACTTCAAACCGGAGACGtaCTTCGGCCAGTACT	Cpne4
Cpne4_819_2A	CGGCGCTCGTGACGtaTCGATGCACAAGCTGTTGAGTCGCGTCATC	Cpne4
Cpne4_819_2B	GCTGGGCTTAAGTTATTCATCACAACCTCTtaCTTCGGCCAGTACT	Cpne4
Cpne7_341_1A	TCACGATGTACGTCtaCCCTCGAAGTAGTAGTCGACAGTGAAGACC	Cpne7
Cpne7_341_1B	TGTCATACACCTCAAACCGTAGCTTCTGCAtaGATCGGCCATCTGA	Cpne7
Csf1r_1265_1A	AAGTTCTACTATTGtaTAGGTCCAGTTGTAATGCTGTATGCTAGGG	Csf1r
Csf1r_1265_1B	GCTTGCGCTGGTCTTCAAAGAATGGACCTAtaACATGTTCCAGTAC	Csf1r
Csf1r_722_2A	AAGTTCTACTATTGtaGAGAAGAAGTAGACCGTTTTGCGTAAGACC	Csf1r
Csf1r_722_2B	TAGCCTTGCGGATAATGAACCCTCGCCATGtaACATGTTCCAGTAC	Csf1r
Cspg4_3205_1A	ATGGGCCTGGTTACtaCTGAAGGCTACATCATCTGTAGTCAGCAGT	Cspg4
Cspg4_3205_1B	GTTGCGCATCACTGAACCCTGAATCAGCATtaGTCGATAGTGATTA	Cspg4
Cspg4_4389_2A	ATGGGCCTGGTTACtaGTGTCTCACTTCCATCATGCACGTAGCGGA	Cspg4
Cspg4_4389_2B	GGCATTAGCTAGCAGAACAAAGGCGTCTGTtaGTCGATAGTGATTA	Cspg4
Ctss_363_1A	TGTATTAGACTCCTtaGGTCATGTCTCCCATATCGTTCATGCCCAC	Ctss
Ctss_363_1B	AGAGCACCCATCCGACACAAGATTTCTTCAtaGACTTGCTGCGAAA	Ctss
Ctss_919_2A	TGTATTAGACTCCTtaCGTCATAGACACCGCTTTTGTAGAAGAAGA	Ctss
Ctss_919_2B	ACCATGATTCACATTGCCCGTACAGGAGGGtaGACTTGCTGCGAAA	Ctss
Dcn_540_1A	TTGAGACTTCGACGtaTTGTTGACAAGGATCAAGGTATGCAAGTCC	Dcn
Dcn_540_1B	TGAATGCCTCTGGACTGATTTTGCTGATCTtaAGGAATTTGAGACG	Dcn
Dcn_822_2A	TTGAGACTTCGACGtaTCTGAGATGCGAATGTATGAGAGACTCTTC	Dcn
Dcn_822_2B	GCAGACCTTGAGGGATCGCAGTTATGTTGGtaAGGAATTTGAGACG	Dcn
Dlk1_2802_2A	TAGCGACCGGTTTAtaCGGAGACGCGTATGACCAATGGCTGATGAC	Dlk1
Dlk1_2802_2B	GGAGGGGTGATTGGGTCGATAATGTGTGACtaGTTGACATGATGGT	Dlk1
Dlk1_322_1A	TAGCGACCGGTTTAtaAGGGGCAGTTACACACTTGTCACAGAGGGG	Dlk1
Dlk1_322_1B	CATGGTTCCTTGCAGACTCCATTGACACAGtaGTTGACATGATGGT	Dlk1
Dner_1571_1A	ACGTTGCTAGTGACtaTCTCATTTGCATCAATACAGCTCGCCTCAT	Dner
Dner_1571_1B	ACAAAGGCAAGTGAAATTGCTCCCATCCTGtaTGCTTATCTGTTTG	Dner
Dner_868_2A	ACGTTGCTAGTGACtaTGGTTGTTCACAGTTAAGACCTTCATAGCC	Dner
Dner_868_2B	TCTGTCCAGCCAGAGGTTGGAATACTGGGAtaTGCTTATCTGTTTG	Dner
Drd1_1140_1A	TCTAGCGAAACGTCtaAGATACTGGTGTAAGTGACGATCATAATGG	Drd1
Drd1_1140_1B	GATGCGCCGGATTTGCTTCTGGGCAATCCTtaTACTGTCTTGCTCA	Drd1
Drd1_1289_2A	TCTAGCGAAACGTCtaCTCCCTCTTAAAGGACATCTTAAAGGAACT	Drd1
Drd1_1289_2B	ATGATCACAGACAGTGTCTTCAGGACTTTAtaTACTGTCTTGCTCA	Drd1
Drd2_1109_1A	TACGGCGCATTGTAtaACTCCCATTAGACTTCATGATAACGGTGCA	Drd2
Drd2_1109_1B	GCAGCATCCATTCTCCGCCTGTTCACTGGGtaAGCGAGGGACCTAG	Drd2
Drd2_369_2A	TACGGCGCATTGTAtaGCCTCTCCAGATCATCATCGTACCAGGACA	Drd2
Drd2_369_2B	TTCGGACCCATTGAAGGGCCGGCTCCAGTTtaAGCGAGGGACCTAG	Drd2
Ecrg4_387_1A	TATCATGTCTTCCGtaACAGGTCCTTCTCGTTTCTGGAGCATCTTC	Ecrg4
Ecrg4_387_1B	TCTCGGCTACAGCTACATTAGTCTTTGACGtaTAGCACTAAGATTG	Ecrg4
Ecrg4_425_1A	TATCATGTCTTCCGtaCTGTGTTCTCGGCTACAGCTACATTAGTCT	Ecrg4
Ecrg4_425_1B	GGCACGCTTCAGGCCACCTAGGAATTCCTTtaTAGCACTAAGATTG	Ecrg4
Elavl2_49_2A	CAACGGCTCGAAGAtaCACAGATTTATAGCACCGTATCACCAACCC	Elavl2
Elavl2_49_2B	GGAGGACGTCTTAAAAGGGAGGTGGACTGGtaTGACAGGAGACTTA	Elavl2
Elavl2_663_1A	CAACGGCTCGAAGAtaGACCATTGGCTGTGTTATTGCAAGTTGGCC	Elavl2
Elavl2_663_1B	TGGTGAGGAGCAGTTGTTGTTTACAGTGGTtaTGACAGGAGACTTA	Elavl2
Enpp2_121_1A	CTATTCCTATTGTGtaGGCAAAAGTGAACAAGGATATTACCGGATC	Enpp2
Enpp2_121_1B	GCTGTGAATCCTAAGCAGAGATTGACGCCGtaAGCTTCCGACGAAT	Enpp2
Enpp2_312_1A	CTATTCCTATTGTGtaCTGTAGCTCTTACATAGGTTGTCACACCGA	Enpp2
Enpp2_312_1B	AACAGAGCTCATCAAAATCATGGCAGCAGCtaAGCTTCCGACGAAT	Enpp2
Ermn_16_1A	CCAGCGCTCGAACCtaACGTGCAATAGCAAGATTCCTCCGAAAGGT	Ermn
Ermn_16_1B	GTTCCTACAGTTCGAAACCAACTCTCAGTCtaATGTCTCACACAAT	Ermn
Ermn_2796_2A	CCAGCGCTCGAACCtaCATGTAAGCTCCATAGTAACGCAACATCTC	Ermn
Ermn_2796_2B	TGTCACGACCTTTAACTATATGCTACCCATtaATGTCTCACACAAT	Ermn
Etv1_2003_1A	TTACGCGCCACGTTtaAAGAATGAATGTCTAGATTACTCCCGCCCA	Etv1
Etv1_2003_1B	TCTGCCCACTCATCCGCCATCTTCCTGTTAtaAGGCTTGCATCTAG	Etv1
Etv1_4035_2A	TTACGCGCCACGTTtaTCCTCTCTGATTGACTAGGACAAGAATATT	Etv1
Etv1_4035_2B	TGATCCGTTAGAGTAAGTCAGAGTCCAAATtaAGGCTTGCATCTAG	Etv1
Fezf2_392_1A	GCGTACTTTCGCGCtaGAAAGCTAGTGTTTTAGAAGTGGCCGGTGA	Fezf2
Fezf2_392_1B	TCGGACGTCTTGGCCATGATGCGCTCGATAtaGCTTAGTCAGGTGC	Fezf2
Fezf2_684_2A	GCGTACTTTCGCGCtaCGCCACAGTTGGTTTTGCACAAGCCGCTGG	Fezf2
Fezf2_684_2B	AGGCGCGAGGCCCAGTTCGGCCTTGCAGCAtaGCTTAGTCAGGTGC	Fezf2
Fgf13_1611_1A	TGAACTAGGTCTTTtaTATGGATTAAGTGACAGAGTCAATAGAACC	Fgf13
Fgf13_1611_1B	GCCAATTCAGATTCAACCCTGCCTTTGGTTtaCGCGGCCATAAACT	Fgf13
Fgf13_1958_2A	TGAACTAGGTCTTTtaGGAATTAAGAGAAATCTACACTTGAGGATA	Fgf13
Fgf13_1958_2B	GAAGCCACAATAGATTAACATGATACACGAtaCGCGGCCATAAACT	Fgf13
Flt1_1049_1A	GTTCTCGTCATAGTtaTCCAGCTCATTTGCACCCTCGTATTGAGCT	Flt1
Flt1_1049_1B	AGATGCTCTCTTAGTTGCTTTACCAGGGTAtaGATCATTGCGGCGA	Flt1
Flt1_1169_2A	GTTCTCGTCATAGTtaCCTTGTCTCGGCTCTCCACATTGTTGATCT	Flt1
Flt1_1169_2B	GGACCCACTCTTCACGCGACAGGTGTAGAGtaGATCATTGCGGCGA	Flt1
Fn1_421_1A	CAGGTTACGATACAtaCCCACTGCTGATTTATCTGATAGTGCTTCC	Fn1
Fn1_421_1B	ACAAACCAGGGCGTTGCCTAGGTAGGTCCGtaGTTGGATTCTTGGT	Fn1
Fn1_933_2A	CAGGTTACGATACAtaGGTGTCCTGATCGTTGCATCTGTTTCTGGA	Fn1
Fn1_933_2B	CTCCACGTGTCTCCAATCCTATAGGATGTCtaGTTGGATTCTTGGT	Fn1
Foxj1_187_1A	TGTTGCGTCCGATGtaAGTTACACAGTCTCCAGAACACTCACTTCC	Foxj1
Foxj1_187_1B	GCGCTCTCTGGCCCGCTGGTAACCCAGACTtaAGTGCTCTTGGAAG	Foxj1
Foxj1_2210_2A	TGTTGCGTCCGATGtaAGGTTTGTAGCCTCCCTTGTGCAGGTGATG	Foxj1
Foxj1_2210_2B	TCCTGATGCTCTTAGCCTCAAGTCAGGCTGtaAGTGCTCTTGGAAG	Foxj1
FP_1A_17815	TGTCGCGATGGTTGtaAATGATACGGCGACCACCGAGATCTACACC	FalsePositive
FP_1B_17815	TTCCGATCCAAGCGTTGGCTTCTCGCATCTtaGTTGTGCGTGCTTT	FalsePositive
Gabra1_1397_1A	TGTCACGGGACGTGtaTGGTTTAAACGTGACCCATCTTCTGCTACA	Gabra1
Gabra1_1397_1B	CAGAGTCAACTGTTTGTCCAAGAAGGTCATtaTTAGGCATCGCTTT	Gabra1
Gabra1_3340_2A	TGTCACGGGACGTGtaCAGCAGTGAAGTTATGAGAGTTCTCGGTAT	Gabra1
Gabra1_3340_2B	AGATAGCAACTGATCTACTATTGAACACAGtaTTAGGCATCGCTTT	Gabra1
Gad1_302_1A	CACCGCGATGTTCAtaGCTACGCCACACCAAGTATCATACGTTGTA	Gad1
Gad1_302_1B	TCTTCAGGCCCAGTTTTCTGGTGCATCCATtaCGAAGCTTTCTCCA	Gad1
Gad1_805_2A	CACCGCGATGTTCAtaATTCACCAGCTAAACCAATGATATCCAAAC	Gad1
Gad1_805_2B	GAACATATTGGTATTGGCAGTCGATGTCAGtaCGAAGCTTTCTCCA	Gad1
Gad2_1923_1A	TTTGCGTGTAGAGAtaCTCCATCATTCTGGCTTTAATCACTGGCGC	Gad2
Gad2_1923_1B	AAGGGTTGGTAGCTGACCATTGTGGTCCCAtaGGTCAATGGCTATT	Gad2
Gad2_878_2A	TTTGCGTGTAGAGAtaAATCCAACCATATCCAATCCAGTAGACAGC	Gad2
Gad2_878_2B	TGTTTGCTGTTGATGTCAACCAGTCTGCTGtaGGTCAATGGCTATT	Gad2
Gpr17_168_1A	CGTTAATACCGTGTtaCTCCAGACCGTTCATCTTGTGGCTCTTGCA	Gpr17
Gpr17_168_1B	GAGGAGTTGTCAGTCAGACTCGGTAGGGCTtaTAGTTAGGCCTTGG	Gpr17
Gpr17_1792_2A	CGTTAATACCGTGTtaCAACCAGTCTGAATTATACTCACATGTAGC	Gpr17
Gpr17_1792_2B	GAGCCCAGAACTATATTCGCTGGGTTCACAtaTAGTTAGGCCTTGG	Gpr17
Gpr88_1926_1A	GTTGTACCCGTCGTtaCACTCAAGGCGCTTCGTATATAAGACGGTG	Gpr88
Gpr88_1926_1B	CAACGGTATTCCCTTTGGCTCATGCACACAtaATCTGGCCAGGCAT	Gpr88
Gpr88_1963_2A	GTTGTACCCGTCGTtaTTCATCAACGGTATTCCCTTTGGCTCATGC	Gpr88
Gpr88_1963_2B	GTGTGGTTAGGATACTATCTACACACAGTCtaATCTGGCCAGGCAT	Gpr88
Grm3_1229_1A	CGTAGTTCCGCCGGtaTCTTGAATAGCATATGATCCATCAGGACAC	Grm3
Grm3_1229_1B	CAATGACTCCTGCAATGAGTAGTGGGATGTtaAAGATAAATCACTA	Grm3
Grm3_2197_2A	CGTAGTTCCGCCGGtaAAGTGTCAAACTTCACAATGCTGTCTGCTC	Grm3
Grm3_2197_2B	GAACACGTTGTATCTTCCCATCCCGTCTCCtaAAGATAAATCACTA	Grm3
Grm8_1315_1A	TGGTCAATTTCGTGtaTGCTGATAGACAGGTGCTATTTTGGATCCC	Grm8
Grm8_1315_1B	AAATTGTCACAGCTCCTTCGGCGATCTCCTtaATCCAGCTTCATAT	Grm8
Grm8_1376_2A	TGGTCAATTTCGTGtaAAACCCATCAATTGATGCTCTTTTGGGCAA	Grm8
Grm8_1376_2B	TTGGCAAGAGTTCGGCTTCTAAAGTATCGGtaATCCAGCTTCATAT	Grm8
Hap1_2012_1A	GTACCGCATATTGTtaGGGTTCCTCTTCTAATAAATGGTGCACAAT	Hap1
Hap1_2012_1B	CTTGGCCAAGTCATCTCAGATCTCTGAACTtaTTCTAGACCGGCTT	Hap1
Hap1_409_2A	GTACCGCATATTGTtaCTTCCTGCAGCTCTCGAATAAACGCCGCAC	Hap1
Hap1_409_2B	CTTCTTCGTGGGTGGTGGATTAGGACACAAtaTTCTAGACCGGCTT	Hap1
Hs3st2_2190_1A	AGCGTAACTGCGAGtaGCGTGAAGAAAGTACCCGTAACAGCAGATT	Hs3st2
Hs3st2_2190_1B	CATGATCCCGTGCATGCTGAACATGAAAGCtaACCTGACTGAACAC	Hs3st2
Hs3st2_902_2A	AGCGTAACTGCGAGtaCCAGTCCTCGTCCGTAGTTCCTGTCGAAGA	Hs3st2
Hs3st2_902_2B	CAAGGTCCTCGGCATCAGGCTCCTGTACCAtaACCTGACTGAACAC	Hs3st2
Htr2c_160_1A	TGGACGTTTAGATGtaCACGACGATCTCCACGACGCCGACGACAAT	Htr2c
Htr2c_160_1B	TTCTAAGCGGACGAAGACCACCACCGGAGCtaGTATGCCTTAGTGC	Htr2c
Htr2c_282_2A	TGGACGTTTAGATGtaCCCTACTCTAGCATAGTAACTGACACCTCC	Htr2c
Htr2c_282_2B	CCCGGAAAGGTTTGGCTGGAATTGTTTTACtaGTATGCCTTAGTGC	Htr2c
Igf2_1561_1A	TGTCCGGACGGATGtaTCAGCCAGCTTTACACTAAAGGTGCTTGGG	Igf2
Igf2_1561_1B	TGAAGAAAGAGTTTGGGCGGCTATTGTTGTtaGCTTACCCTCCAGC	Igf2
Igf2_2170_2A	TGTCCGGACGGATGtaCTTATCTGGCCAAACTTATTCTACACTGGC	Igf2
Igf2_2170_2B	GGGCAGCATGTATCACTTGGCAGTGCCATCtaGCTTACCCTCCAGC	Igf2
Il17ra_2875_2A	CTGCCGAACACGCTtaGGACTTCAGGTATACAACACTATGTCAGAT	Il17ra
Il17ra_2875_2B	GGAGATCATCAAGTCTCAGTTCCCAAGTGCtaCTTTATTACAGGCT	Il17ra
Il17ra_897_1A	CTGCCGAACACGCTtaATTAGCTCGCTGATGGAATTCTTCTTGCCT	Il17ra
Il17ra_897_1B	CACCAGTGAAACTTGCTTAGAGTGAATGTGtaCTTTATTACAGGCT	Il17ra
Kcnip2_676_1A	GGTTCGCAAATCGGtaAAGAGAAAAGTAGCGTAGTTGCTGGAGTCT	Kcnip2
Kcnip2_676_1B	CAGAGCCATCATGGTTGGTGTCAAAGGCATtaCTGTGTTGGTGGCT	Kcnip2
Kcnip2_987_2A	GGTTCGCAAATCGGtaAAGACTCAATGAATTCCTCAATGGTCACCA	Kcnip2
Kcnip2_987_2B	CATGGACCTCATGATGTTCTCGTCCTGTTGtaCTGTGTTGGTGGCT	Kcnip2
Lamp5_691_1A	TGCATACTGCGTTGtaTTCCCGCACCACAAATATGTCTTTCTCGGG	Lamp5
Lamp5_691_1B	GCAAACTCTGCCATGAGACACGTCGTCCCAtaCCCGTTTGCTCTCC	Lamp5
Lamp5_709_2A	TGCATACTGCGTTGtaGAGACACGTCGTCCCATTTTCCCGCACCAC	Lamp5
Lamp5_709_2B	GGTACAATAAATTTGGCTGCAAACTCTGCCtaCCCGTTTGCTCTCC	Lamp5
Lmo3_471_1A	GCACACTTCGTTATtaGCCTCAGATAGTCTCTGCGACAAAGGATAA	Lmo3
Lmo3_471_1B	ACAGGCAGCGCAGTTTCCCGTTACACCAAAtaCTGCATATTCGGCG	Lmo3
Lmo3_78_2A	GCACACTTCGTTATtaCCCTGACTTACCTTCTCAATTAAGCGATAC	Lmo3
Lmo3_78_2B	AGCACAAATAAGCCGACGCGTGAGTACACAtaCTGCATATTCGGCG	Lmo3
Lypd1_3351_1A	TCGCGCACCCATTCtaGAGCAGCTGAGTTATGTACTGTCAAGGGAT	Lypd1
Lypd1_3351_1B	AGATGGGTTATGTTCAGAGGGTCTGTCTTTtaTGTCATGCTCCTTG	Lypd1
Lypd1_3451_2A	TCGCGCACCCATTCtaGCTGAGGTTTGACAGAAAGAATCCTTGGAA	Lypd1
Lypd1_3451_2B	ATAAGCAGATTGGTGTGTATTTCAAAGCCCtaTGTCATGCTCCTTG	Lypd1
Meis2_436_1A	AAACACTCATTACGtaTTCAAGGCGTCGTTGACAGCAGATCCCATG	Meis2
Meis2_436_1B	AACCAGAGCCATAGATTGCGTCCTTGTCTCtaACCCATAGCACATT	Meis2
Meis2_469_1A	AAACACTCATTACGtaAAACCAGAGCCATAGATTGCGTCCTTGTCT	Meis2
Meis2_469_1B	GGGAGTGCAGGTCGCCAGCTCGCACTTCTCtaACCCATAGCACATT	Meis2
Mog_584_2A	CGCCCGTTCAAACGtaCTGCCTCTTCTTGGTAAGAGTGGTCTCTGA	Mog
Mog_584_2B	ATAGAAGGGATCTTCCACTTTCAACTCCATtaATGTGGCACTGTAT	Mog
Mog_733_1A	CGCCCGTTCAAACGtaTGCACGAAGTTTTCCTCTCAGTCTGTGCTG	Mog
Mog_733_1B	GGATCAAAAGTCCGATGGAGATTCTCTACTtaATGTGGCACTGTAT	Mog
Mrc1_1531_1A	CGCTTCTTATAGGTtaTCTTACAGATGTAACCTAGTGGTTGCTCAC	Mrc1
Mrc1_1531_1B	CTCCGGTACTACAGCATGGCTTTGTGATACtaCTCTCTTATGCGCT	Mrc1
Mrc1_507_2A	CGCTTCTTATAGGTtaATCCGTGGTTCCATAGACCTTCCATCTGCT	Mrc1
Mrc1_507_2B	TACATGGCTTCATATCCTCTCGAGCACAGGtaCTCTCTTATGCGCT	Mrc1
Nfib_423_1A	AGGAAACATCTAGTtaCTTGCCAGTCACGGTAAGCACAAAGTCCTC	Nfib
Nfib_423_1B	TCTGGATTGGATAAGACACAGCACGGGTGCtaACAGTATGCTCTTT	Nfib
Nfib_663_2A	AGGAAACATCTAGTtaAAACAAGTCAAGCTCCTTAACTGATACTGT	Nfib
Nfib_663_2B	CCAGAATCTTGCTCCTGCACGTAGTATGCCtaACAGTATGCTCTTT	Nfib
Nptxr_3849_1A	CTCATCGGATGGAAtaCCTAAGACTACCTAACCAGCCTAGTTCCAT	Nptxr
Nptxr_3849_1B	GTGCGGATACCGTGCTCCGTGCTGTCTCCAtaGCGCTTGGTAGACG	Nptxr
Nptxr_4042_2A	CTCATCGGATGGAAtaGTGGCGTGGACCTTTAGGCATCTAACCTGC	Nptxr
Nptxr_4042_2B	CCCACCTCTGCTCCTTCTGCACTCTGAAGGtaGCGCTTGGTAGACG	Nptxr
Npy_217_1A	GGTTCGGAACTCGGtaAGAGCGGAGTAGTATCTGGCCATGTCCTCT	Npy
Npy_217_1B	TCTGTCTGGTGATGAGATTGATGTAGTGTCtaGAACGGGTCTTAAA	Npy
Nrn1_574_1A	TCTGGCACATACGAtaATGGCTATTCCTCTCGATTTCCGGGAGCAT	Nrn1
Nrn1_574_1B	TCACAGAGAATCACAACGTCCTCAGAGAACtaGATATAATACAACC	Nrn1
Nrn1_737_2A	TCTGGCACATACGAtaTCGCTCACTGATCGGTAACATTTGGCAAAT	Nrn1
Nrn1_737_2B	AAAAGGTGAGGTCCGATTTTGGCTGTGCTCtaGATATAATACAACC	Nrn1
Ntng1_1253_1A	TCATGACTTTGTACtaACTTTCAGATACTTGGTCATGTCCGTGGAT	Ntng1
Ntng1_1253_1B	CTCCACAGGTAATATCCGGAGGGTCCAGTTtaCCTTCAGATTGCTT	Ntng1
Ntng1_3_2A	TCATGACTTTGTACtaTTGGCGCCAAGAAGATCCTCTCGAAGCAAT	Ntng1
Ntng1_3_2B	GTCAGAAGCGACATAAATCAGGACAATTAGtaCCTTCAGATTGCTT	Ntng1
Ntng1_613_3A	TCATGACTTTGTACtaGGGATGGTGTCTATCGTCCTGTATCTGTTT	Ntng1
Ntng1_613_3B	AGATGAGCTGAAGTATCAGCATCAGAAGCAtaCCTTCAGATTGCTT	Ntng1
Ntng1_880_4A	TCATGACTTTGTACtaGACAGATTGAAATATTCTATGCGGTCAGGT	Ntng1
Ntng1_880_4B	GAGATCTCAAAGCAGATTCCAAAACCAAATtaCCTTCAGATTGCTT	Ntng1
Nxph1_1277_1A	CCAATCCGCCTTCGtaCTCATGGGCCTCTATTCGTGACAGCATGTC	Nxph1
Nxph1_1277_1B	TAGATGTGAGCTGAAATGTGCAAGAATGGAtaGTGCCAGTGACTGT	Nxph1
Nxph1_312_2A	CCAATCCGCCTTCGtaCCTGACTTCAGTAGTTCCGATTTCCCACCA	Nxph1
Nxph1_312_2B	TCCATATGTGCTTTAGCGTGGATTTGCTGCtaGTGCCAGTGACTGT	Nxph1
Nxph1_344_3A	CCAATCCGCCTTCGtaTCCATATGTGCTTTAGCGTGGATTTGCTGC	Nxph1
Nxph1_344_3B	CCGACTGATAGACAAGTCTTTGCTGCTTTCtaGTGCCAGTGACTGT	Nxph1
Nxph1_661_4A	CCAATCCGCCTTCGtaATATACACTAAAGGTTCCATTGCCGTGATC	Nxph1
Nxph1_661_4B	ACATTCCCTTGACCAGTGGAGTTATGCCTGtaGTGCCAGTGACTGT	Nxph1
Nxph3_1018_1A	TCTCTAACGTTAATtaACCTTCTGCACCAGTCGATAGTCCGTGCTA	Nxph3
Nxph3_1018_1B	GGGTATCACTGTGGTAGTTGTAATCTGGGCtaTTTACAGGCGGCGT	Nxph3
Nxph3_703_2A	TCTCTAACGTTAATtaCTGAAGGTCCCGTTTCCGTGGTCCACAATC	Nxph3
Nxph3_703_2B	CTTGGCCCGTGGCGTTGTGGCGGAAGTGGAtaTTTACAGGCGGCGT	Nxph3
Nxph3_986_3A	TCTCTAACGTTAATtaGAAGGCAATATAGACGCAGACAACTTTGAA	Nxph3
Nxph3_986_3B	ACCTTCTGCACCAGTCGATAGTCCGTGCTAtaTTTACAGGCGGCGT	Nxph3
Otp_1698_1A	TAAGTGATCTCGGCtaATCCCTAGCATTGTGCTGTACCTTGAACAC	Otp
Otp_1698_1B	GGTAGCAATGCTTGTCCACCTTTAAGACAAtaACAGTACTATAACG	Otp
Otp_2006_2A	TAAGTGATCTCGGCtaTCATCACATAAGTGCCTAAGTCCGCTCCAG	Otp
Otp_2006_2B	AAAGGCCTATCAAAATGGGAAAGACCACCTtaACAGTACTATAACG	Otp
P2ry12_579_1A	ATTCCGCTAGGTATtaAATCCTCATTGCCAAGCTGTTCGTGATGAG	P2ry12
P2ry12_579_1B	ATGAAGTTGGATTTACTGCGGATCTGAAAGtaTGACACACGGACTA	P2ry12
P2ry12_865_2A	ATTCCGCTAGGTATtaAAAGAATCTTTGCACCCAAGAGATTGCTGG	P2ry12
P2ry12_865_2B	AATTAAGAACATGAAGGCCCAGATGACAACtaTGACACACGGACTA	P2ry12
Pdgfra_1060_1A	CGTGAATTAATGCTtaAGTGTGGTTGTAGTAGCAAGTGTACCATCC	Pdgfra
Pdgfra_1060_1B	TGCCTGCCTTCGATCTCACTCTCATCCGTCtaGTAACCTGATGTAT	Pdgfra
Pdgfra_1620_2A	CGTGAATTAATGCTtaGCAGCACATTCATACTCTCCACTGTCCTTC	Pdgfra
Pdgfra_1620_2B	TCATTTCCTTGACCTCTTTAGTGGCCTGACtaGTAACCTGATGTAT	Pdgfra
Pdgfrb_2467_1A	TAGACTTACTTCTTtaCCACCAGATCACCGTATCGGCAGTATTCCG	Pdgfrb
Pdgfrb_2467_1B	CAAGAAGGTGTGTTTGTTCCGGTGCAGGTAtaTCGGCCGCACATTT	Pdgfrb
Pdgfrb_5268_2A	TAGACTTACTTCTTtaGTGGGTTATCTCGAGTCCTACAAGTACTTG	Pdgfrb
Pdgfrb_5268_2B	AGCATATAAAATAGCACTTCCGGTGTCTAAtaTCGGCCGCACATTT	Pdgfrb
Pdyn_289_1A	ATTTACCCGCGAATtaGACCACGCCATTCTGACTCACTTGTTTGCC	Pdyn
Pdyn_289_1B	TCACGAGGAGGCAAGCTGCCAGCATCAGCCtaACACTAGCTGGAAC	Pdyn
Pdyn_684_2A	ATTTACCCGCGAATtaGCTCAGATTCTTTTCCGTTGCCAAAGCTGC	Pdyn
Pdyn_684_2B	GGCTTCATCATTCATCCGGTCAGCACCCGCtaACACTAGCTGGAAC	Pdyn
Pdzrn3_3178_1A	TCGGTTCAACGGTCtaGTGAGAGTTATACAGTAGTCACCGACAGGA	Pdzrn3
Pdzrn3_3178_1B	CCCAATGGTAGTGGTCTCTCGTATGTACACtaATTTGTCTAGCCTG	Pdzrn3
Pdzrn3_898_2A	TCGGTTCAACGGTCtaCCTCAATAATCCTGTCATGAATTTGCAGGC	Pdzrn3
Pdzrn3_898_2B	ATGAGTTGCTCGGGATAAGTCTTTGCCGTTtaATTTGTCTAGCCTG	Pdzrn3
Penk_440_2A	GGTTCGGAACTCGGtaTCATGAAGCCTCCGTACTTCTTGGCTAGCA	Penk
Penk_440_2B	GTCCATCTTCTTCATGAAGCCTCCGTACCGtaGAACGGGTCTTAAA	Penk
Penk_614_1A	GGTTCGGAACTCGGtaTTCCCAGTAGCTCTTTCAGCAGATCGGAGG	Penk
Penk_614_1B	TTGGTGGCTGTCTTTCGCACGGTTGTCTCCtaGAACGGGTCTTAAA	Penk
Pltp_515_1A	CGCTGTTCCGTATAtaGAGACATTGGACACTTTAATCCGACCACTG	Pltp
Pltp_515_1B	CCATATTCATTTTAGACACAGAGGCCTCGCtaATTTAGTCGTCTAG	Pltp
Pltp_750_2A	CGCTGTTCCGTATAtaAGGATCCTTCAGAAGGGAGTAATCGATGCC	Pltp
Pltp_750_2B	AATTCCATATCCAGGTTGCCGTTGGAGACCtaATTTAGTCGTCTAG	Pltp
Prkcg_1083_1A	GACTCGAACGACGAtaTCCTCCTGGTTCAGTAACTTGTACCATCCA	Prkcg
Prkcg_1083_1B	CATCGGCCACCGGTACATTGTAATATTCGCtaGTGGCCTCCGCTGT	Prkcg
Prkcg_1637_2A	GACTCGAACGACGAtaCTATGGCGATTTCCGCAGCGTAGAATGCTG	Prkcg
Prkcg_1637_2B	GATGATGCCCTGGTTGTGAAGGAAGAAGAGtaGTGGCCTCCGCTGT	Prkcg
Prox1_2027_1A	GGCCAGTGAGCTCGtaTCCTCAGACTTGTTGTGTCCCGAGTCAAGT	Prox1
Prox1_2027_1B	GTGGTGGCTCAGATGGTGTGATGACATCTTtaAAGTTTCAGATAGG	Prox1
Prox1_2158_2A	GGCCAGTGAGCTCGtaTGAGATGTCGGACATATCTTGAAGATCTCC	Prox1
Prox1_2158_2B	AGCCCTTCCTGCATTGCGCTTCCTGAATAAtaAAGTTTCAGATAGG	Prox1
Ptprt_287_1A	GTCAGGTATAATCGtaAGTTGCTGTAATGTTCGTCAAAAGAACAGC	Ptprt
Ptprt_287_1B	CCCATTGGTTCCCAGAGCCACGCTATACCCtaGCTCACTATGGTTC	Ptprt
Ptprt_512_2A	GTCAGGTATAATCGtaTGGAGCGATCTCGACTGGAGAAGTAGTAAT	Ptprt
Ptprt_512_2B	CACCTTCACGTAGACATTCAAGGCTCCCGGtaGCTCACTATGGTTC	Ptprt
Pvalb_61_1A	TGTAGTAGTGTTTCtaAGCACGTCTGTCATCGACATCCTGCAACTT	Pvalb
Pvalb_61_1B	CTCCTATCGCCTTCTTGATGTCCTCAGCGCtaGCCGCCATAGAATT	Pvalb
Rasgrp1_348_1A	TACCCGTACCTTTAtaAATGCAGCTGTCAATAAGATCATCCAGGCT	Rasgrp1
Rasgrp1_348_1B	CGACACAGGTTTCCATCCGCATCAAAAGATtaTTATCCAGTGTGTC	Rasgrp1
Rasgrp1_353_2A	TACCCGTACCTTTAtaGATTGAATGCAGCTGTCAATAAGATCATCC	Rasgrp1
Rasgrp1_353_2B	TATTCCGACACAGGTTTCCATCCGCATCAAtaTTATCCAGTGTGTC	Rasgrp1
Rasl10a_469_1A	GTACGCGGTATGGTtaCAGGGCTTTAACATAATCGAAACTGTCGGG	Rasl10a
Rasl10a_469_1B	CCCGCCGGCCTGTTTTCTGCTATACGCTGCtaTTTGGGATCCGATT	Rasl10a
Rasl10a_984_2A	GTACGCGGTATGGTtaAGGCGGGTCTATGTAGTTCAATATGAGTGC	Rasl10a
Rasl10a_984_2B	AGTAGCCAGTCCAGCCGTGGAGAGGTAGAGtaTTTGGGATCCGATT	Rasl10a
Rax_137_1A	CAGTAACGTTCGCAtaGTCCAAAGCTAAACTCGGTGGATCGGTCTG	Rax
Rax_137_1B	CACTTCTAGAACGTGAGCAAATGGATGGGTtaATCAGGGTTACAAT	Rax
Rax_138_2A	CAGTAACGTTCGCAtaGGTCCAAAGCTAAACTCGGTGGATCGGTCT	Rax
Rax_138_2B	GCACTTCTAGAACGTGAGCAAATGGATGGGtaATCAGGGTTACAAT	Rax
Reln_763_1A	TTTATCGGCACGTTtaCCCTATGTGTTGCAGTAGCCATGAAATTCA	Reln
Reln_763_1B	CTGGGCCAGTGCGTCTTTGAAAATCACCTGtaCTTCCTGGTCAACT	Reln
Reln_867_2A	TTTATCGGCACGTTtaACTGTCACTGTGTATTTCAGCAAGGTGCGA	Reln
Reln_867_2B	TGGTAGGAGTCAAAGTCATCTCGTAGGATCtaCTTCCTGGTCAACT	Reln
Rgs5_183_1A	TGATGTCGGCACCAtaTCTCTGGCTTCTCATTGTATGGAATGACAA	Rgs5
Rgs5_183_1B	CTCCAGTGAGGGCTTGTGTGCCTTGGCAGGtaATGTTCGCAGAGTC	Rgs5
Rgs5_761_2A	TGATGTCGGCACCAtaACTAACATGAGCGAAAGAGTTAGCAACACA	Rgs5
Rgs5_761_2B	AGGGCTCTTAGACAACAGATCCACATAACCtaATGTTCGCAGAGTC	Rgs5
Rprm_1305_2A	TTGTTGCCGACGTTtaTTCTACTCTGGATCTTTGTCCCGGGCGTAG	Rprm
Rprm_1305_2B	GTGGCGTAAACCGTGCAGACAGGAGCTAAGtaATGGAATTTCCGAT	Rprm
Rprm_727_1A	TTGTTGCCGACGTTtaCCTTTCGAAGAGCTATCAGAAATCGGTCAC	Rprm
Rprm_727_1B	TGGGCGCTCCTCCTGTACAGTCTTGCTTGGtaATGGAATTTCCGAT	Rprm
Rspo2_706_1A	CCTTATTACAACGAtaAAATGGGATTTGATACATAACTAGCTCGCT	Rspo2
Rspo2_706_1B	ATTGTCCTTCGAACAAGACAAACAACCCTTtaTGAGCGGTCCAAGA	Rspo2
Rspo2_810_2A	CCTTATTACAACGAtaGCACTCTCCATACTGACGCATTCCTTCTCT	Rspo2
Rspo2_810_2B	TGTCCATAATACCCTGATGGGCAGGAATGCtaTGAGCGGTCCAAGA	Rspo2
Satb2_4142_1A	TAGGCTAGTTCAATtaCTGGAAGGTAATGCTACTGTTTCTAATAGG	Satb2
Satb2_4142_1B	GAGGTCTCCTCTTGCAATCGCTGTCACTGGtaATACGCGCATGGTA	Satb2
Satb2_527_2A	TAGGCTAGTTCAATtaGCTCTTCTCGGTTGTCGTATTCAAGAGAGC	Satb2
Satb2_527_2B	CACATCTTTCCGCACCAAGACGAACTCAGCtaATACGCGCATGGTA	Satb2
Shisa6_1738_1A	AAGCTATCGAACTGtaTTCCTTGTCCGTTAGCCTCTTCAGAGACGA	Shisa6
Shisa6_1738_1B	AGGTGCCTCCTTCTCATGTAATACTCATCAtaCGGTACTTGTCACA	Shisa6
Shisa6_2073_2A	AAGCTATCGAACTGtaGTGGACACAAAGACGTCCGTATGCGAGATG	Shisa6
Shisa6_2073_2B	TCTTGGTCATGCGGTAGCGGTCCAGCACTGtaCGGTACTTGTCACA	Shisa6
Shox2_155_1A	GACGGCTTGTCGAAtaAGTTGTTCCAGGGTAAAATTGGTCCGACTT	Shox2
Shox2_155_1B	GGGTCTCATCGAAAAGCCTCTCCAGCTCGTtaATGTGAGGGAGCAT	Shox2
Shox2_48_2A	GACGGCTTGTCGAAtaCACCCTCCACTATCCCGGTATCTCCCAAAG	Shox2
Shox2_48_2B	GCATCGTCTTTGCGATCCTTCAGTTCAGGGtaATGTGAGGGAGCAT	Shox2
Slc17a6_1411_1A	TCCAGGTTAGATGCtaGAAGACATACTGCCATTCTTCACGGGACTT	Slc17a6
Slc17a6_1411_1B	ACTCCACCATAGTGGACGAGTGCAGCAATGtaTCGAATTTCTTTAG	Slc17a6
Slc17a6_1938_2A	TCCAGGTTAGATGCtaTGAATGAAGACGGCATAACGTGACAACTGC	Slc17a6
Slc17a6_1938_2B	CCTTTAAATCACAAACGAAAGGACAAATGGtaTCGAATTTCTTTAG	Slc17a6
Slc17a7_1003_1A	CATTGTAATCGGCAtaACTTCGTAACAGGGTTCATGAGCTTGGCGC	Slc17a7
Slc17a7_1003_1B	GGACGTAAAGAAGCGCCTCCAGGGTGTGTTtaTACGGACCACTGTA	Slc17a7
Slc17a7_2519_2A	CATTGTAATCGGCAtaGCAGCCACTACTGAGACCTGAAAACTGAGT	Slc17a7
Slc17a7_2519_2B	GTGGCCTCGAGCCGCTGAATTAATAGCTTTtaTACGGACCACTGTA	Slc17a7
Slc1a3_1168_1A	CTTCGTTCTTCCGGtaCCCAGAAGTGTTTCGTTGGACTGGATAGGC	Slc1a3
Slc1a3_1168_1B	CCATGGCCTCTGACACGTTGTTGATCACGGtaGCTGTTAGGTAGTC	Slc1a3
Slc1a3_859_2A	CTTCGTTCTTCCGGtaATTCCTGTGACGAGACTGGAGATGATCAGG	Slc1a3
Slc1a3_859_2B	TCTTCCCGGATGCCTTACTATCTAGGGCCGtaGCTGTTAGGTAGTC	Slc1a3
Slc24a3_1018_1A	CAAAGAAGATTAGAtaTTCATGATGACGATATAGATGAGGTACATC	Slc24a3
Slc24a3_1018_1B	TTTCGAAGCACTGGTGTATGCACGCATTGTtaGGCGGCCACAGTGC	Slc24a3
Slc24a3_481_2A	CAAAGAAGATTAGAtaTCAGAAGTCAGTGTATCATTCACCTGCATC	Slc24a3
Slc24a3_481_2B	TGCAGTTCTTGCTGCTCTGGAGCCCTGCATtaGGCGGCCACAGTGC	Slc24a3
Slc32a1_2653_1A	TTTCATCGCGCTGCtaAACTTCTTGACGTCGATGTAGAACTTCACC	Slc32a1
Slc32a1_2653_1B	AGCTGAACACGATGATGCCAATGGAGATGGtaATCTTAACAACGTG	Slc32a1
Slc32a1_376_2A	TTTCATCGCGCTGCtaGCTTTGGTAACCGTGCGTATTCCGTGTGTG	Slc32a1
Slc32a1_376_2B	GTGGGTTGGCGCTGTGTGAACTCTGAGCGGtaATCTTAACAACGTG	Slc32a1
Slc6a20a_583_2A	TGTCGATCCCGCTGtaACCACCTTGCCAGTAGATTCGGTGCCTCTC	Slc6a20a
Slc6a20a_583_2B	GAACACAGTAAGGCATCGATGCGGTGAAGTtaACATCTTCTCCTAG	Slc6a20a
Slc6a20a_969_1A	TGTCGATCCCGCTGtaCTTCAAGGTCAAAAGAATTGGTCAGCAGCA	Slc6a20a
Slc6a20a_969_1B	CTCCTCCAGGTTGCTGACTGTCAGAAAGCCtaACATCTTCTCCTAG	Slc6a20a
Slco1a4_2352_1A	CATGACTCAACTTTtaCACCAACCTTCTGGAAATGCTATCAGTAAA	Slco1a4
Slco1a4_2352_1B	AGAAGTTTTCCCTGGGAAAATCTTAAGTGCtaAGCATTGGAATCAC	Slco1a4
Slco1a4_2643_2A	CATGACTCAACTTTtaACAACAGATGTAGAGATCTTTCACACACAG	Slco1a4
Slco1a4_2643_2B	AAGCAGAGAGAGTTAGCACTCCTAAGTACAtaAGCATTGGAATCAC	Slco1a4
Slco1a4_2665_3A	CATGACTCAACTTTtaAGTTAGCACTCCTAAGTACATAACAACAGA	Slco1a4
Slco1a4_2665_3B	CTTGGAAGTCTTGACTAGAGTAAAGCAGAGtaAGCATTGGAATCAC	Slco1a4
Slco1a4_3092_4A	CATGACTCAACTTTtaTGAGCCGTCAAAGTTCTATGAATATGAGAA	Slco1a4
Slco1a4_3092_4B	TGTGCTCTATGGCTCGTTAATAGAATGAACtaAGCATTGGAATCAC	Slco1a4
Slit3_1126_1A	AGAACAGATCGTCCtaTTGTTCCCATAGAGTACCAGCGACGTGAGT	Slit3
Slit3_1126_1B	CGTCAAACAGTCCTTTGGGAATCTCTGTGAtaTCTAGAATGCTTAT	Slit3
Slit3_253_2A	AGAACAGATCGTCCtaCTGGTGATGTTATTTCTGTCCAGGTCAAGG	Slit3
Slit3_253_2B	TCTTCAGGCCAGCGAAGTCCATTTTGGTGAtaTCTAGAATGCTTAT	Slit3
Sst_4_1A	CATAGCAAACGCGAtaAGCGACGGCTTCGGTAGCGTCTCCTTCAGC	Sst
Sst_4_1B	TGGGTCAGTCTAGTCGCAGGTCCTCAGGCAtaTAATGGATGTCTAT	Sst
Synpo2_187_1A	GTACTCGTTGACGCtaCCGCCTCCGCTTCTTAAACATCAACACCCC	Synpo2
Synpo2_187_1B	CCGTAACTGACTAGGGTGTACTTCCGGGCCtaGTTAATCTGCCTGT	Synpo2
Synpo2_299_2A	GTACTCGTTGACGCtaATGCAACCTCACTTATCTCGTCCTTGTCAC	Synpo2
Synpo2_299_2B	TTCATCCACTTCCGACTCACTGGTTCCAAGtaGTTAATCTGCCTGT	Synpo2
Synpr_1280_1A	GTCCGTCTACAACAtaGTGTCTTAATGAGGACTACAGATCTCTGAT	Synpr
Synpr_1280_1B	TCTAAGTACCATTTATCACCACCCAGGCCTtaGCTGCATAGTGTCC	Synpr
Synpr_334_2A	GTCCGTCTACAACAtaAGAATTGATAATCCAACTTCCCTCTCCTGA	Synpr
Synpr_334_2B	GCGGAGCAAATATCACCATACACATTTACAtaGCTGCATAGTGTCC	Synpr
Tafa2_2248_1A	TAGCGTCATGCGTAtaTTCAGGACCCAACGTTCACTGTAGACTTCT	Tafa2
Tafa2_2248_1B	GAGCCAAGCGTTAGTTCACAGCGGATGAAGtaAGGAAACTCGTCAG	Tafa2
Tafa2_2679_2A	TAGCGTCATGCGTAtaAGGGATATACTCAGATCATTGTGATTTGCC	Tafa2
Tafa2_2679_2B	AACGTGTCAGGTCGCCTACACATTGTTATAtaAGGAAACTCGTCAG	Tafa2
Tagln_412_1A	TTAGTCTGCGACTTtaGGCTGTTCACCAATTTGCTCAGAATCACAC	Tagln
Tagln_412_1B	CACCTTCACTGGCTTCGATCCCTCAGGATAtaAGACTAGGACTGAC	Tagln
Tbr1_3034_1A	TGTTGCGTCCGATGtaGCATCGTGTCACTTACTCGACTCGCCTAGG	Tbr1
Tbr1_3034_1B	CACATAGAACTCCAGTTAAGTCCGCCTGGCtaAGTGCTCTTGGAAG	Tbr1
Tbr1_714_2A	TGTTGCGTCCGATGtaTGTTGCACAGGTATACTTGCGCCTTGCCGG	Tbr1
Tbr1_714_2B	TTGATGCCGATGAAATTTCAGCCAAAGTGGtaAGTGCTCTTGGAAG	Tbr1
Tcf7l2_2681_1A	TCATAACCTTTCATtaCCAAGGTGTAAAGTGATTGGTTCGCAAGCT	Tcf7l2
Tcf7l2_2681_1B	ACTGCATTCCTTGTGCCCTCGTGGTTTAAAtaGTGCGCTTAAGTCT	Tcf7l2
Tcf7l2_660_2A	TCATAACCTTTCATtaGATTCGTCTCTGATTCATTGACCAGCGAGG	Tcf7l2
Tcf7l2_660_2B	TCTTTCCGCCTCGGAATCGGAGGAGCTGTTtaGTGCGCTTAAGTCT	Tcf7l2
Thy1_230_1A	TGGTATAACCGTTGtaAGTTATCCTTGGTGTTATTCTCATGGCGGC	Thy1
Thy1_230_1B	CTCTCGGGTCAGGCTGAACTCATGCTGGATtaTAATGTTGAGCGCT	Thy1
Tmem212_514_2A	ACTCGCCACTAGACtaTCTTGCAGAAAGCTTGATGAACACTGCCAG	Tmem212
Tmem212_514_2B	TCTGGACCATTTATGTATCCGGTCTGCATCtaCCAGGCTTTGACCC	Tmem212
Tmem212_515_1A	ACTCGCCACTAGACtaGTCTTGCAGAAAGCTTGATGAACACTGCCA	Tmem212
Tmem212_515_1B	CTCTGGACCATTTATGTATCCGGTCTGCATtaCCAGGCTTTGACCC	Tmem212
Tmem88b_1175_2A	ATTCCGTCGACAATtaCCAGATCCTATCTCAAACCTGATCCGGGCA	Tmem88b
Tmem88b_1175_2B	GCCGATCCTGCACTTACACTGAATCACTGAtaCTATGCATGCCTCC	Tmem88b
Tmem88b_90_1A	ATTCCGTCGACAATtaAGACTCTCATCCAGTTTAATCTAGCACTGA	Tmem88b
Tmem88b_90_1B	AGTTCACATCTAGATCCTCGCCATCAGAGAtaCTATGCATGCCTCC	Tmem88b
Trh_1009_1A	CATAGGCGGTTAGAtaTGGCTCTTTGAAGTTCCTGAAGTGGGTAAG	Trh
Trh_1009_1B	TGAAGGGATAAGTAGGGTTTTAACTTCCTGtaAGCCCATTGACGAG	Trh
Trh_1164_2A	CATAGGCGGTTAGAtaACTTTTCAATCCTACCCTTTCTGAGGAGGT	Trh
Trh_1164_2B	GCAGATGACAGAAGTTGGATTTTAACACCCtaAGCCCATTGACGAG	Trh
Vip_517_1A	CGTATATCCGATCGtaGACGGCATCAGAGTGTCGTTTGATTGGCAC	Vip
Vip_517_1B	TGCTTTCTGAGGCGGGTGTAGTTATCTGTGtaATCTAGTCTGGGAT	Vip
Vtn_1545_2A	CACACTCGACGAGAtaTGACTCGGTAGTATTTGTCTCCAGAGAAGA	Vtn
Vtn_1545_2B	ATTCACAGAGTCCACTCGCCGGGTTCTAAGtaTATTGACTGTACCA	Vtn
Vtn_440_1A	CACACTCGACGAGAtaGTAGTCATAGCTCCAATAATCATCCTCTGG	Vtn
Vtn_440_1B	CCGGTGTTGGTATTGTTCTTGGGCTCCTCCtaTATTGACTGTACCA	Vtn
Vxn_350_1A	ATGCTCTCTCGAATtaGGAAGGAATCACCGTGGTGAAAACTTCAAT	Vxn
Vxn_350_1B	TTGACTCTTCTCCTGGATGAACTGGACACCtaTTATTGGCGGAGTT	Vxn
Vxn_626_2A	ATGCTCTCTCGAATtaCCCATATGCTCGATTCCCACACAGATTTGA	Vxn
Vxn_626_2B	GAGATCCTAGCCACTGGAGGAATCAACGACtaTTATTGGCGGAGTT	Vxn
Zeb2_1451_1A	TTGTCCGTTGTGCAtaCCACTAAACCCATGTGTTGCCATAAGAACT	Zeb2
Zeb2_1451_1B	CTCCAAGCCCACCGTTCATAAAGGGACTGCtaCTACTATGGTCTTA	Zeb2
Zeb2_321_2A	TTGTCCGTTGTGCAtaTGCGTCCACTACGTTGTCATAGTTCACCAC	Zeb2
Zeb2_321_2B	TGAAGCTTGTCCTCTTCATCTGTCTCCGAGtaCTACTATGGTCTTA	Zeb2
Zfpm2_2141_1A	TGGCTATTCCGGCTtaCTGGGTTAAGAAGGTTTATGGAAGTCTGGC	Zfpm2
Zfpm2_2141_1B	GAGTGGGTTCTCTGGGTCCGATGAATGAGCtaGTCATGCTCACGTT	Zfpm2
Zfpm2_2881_2A	TGGCTATTCCGGCTtaGCACTCGTGGTAGTCTAGTAGCCTCTTAGG	Zfpm2
Zfpm2_2881_2B	TCGACCTTATTGAAGCTGATCTTGCACACTtaGTCATGCTCACGTT	Zfpm2

### Sheet: GeneProbe_Test
Gjb2_386_1A	CGTTCTGAATGCACtaATCGGCTTGCTCATCTCCCC
Gjb2_386_1B	GCTGGAGCGTGTTGCAGACAtaGGTAGGTTTAACAT
Gjb2_442_2A	CGTTCTGAATGCACtaAAGTGGTGGTCGTAGCATAC
Gjb2_442_2B	GAGCCGGATGTGAGAGATGGtaGGTAGGTTTAACAT
Gjb2_497_3A	CGTTCTGAATGCACtaTGGCGTGGACACCATGATCA
Gjb2_497_3B	CATGCATAGCTACCAGGAGGtaGGTAGGTTTAACAT
Gjb2_558_4A	CGTTCTGAATGCACtaTCATGAACTTCCGTTTCTTT
Gjb2_558_4B	AACTCGTTCTTTATCTCTCCtaGGTAGGTTTAACAT
Gjb2_662_5A	CGTTCTGAATGCACtaGAAGAAGATGCTGGTGGTGT
Gjb2_662_5B	AGACGGCTTCAAAGATGACCtaGGTAGGTTTAACAT
Gjb2_717_6A	CGTTCTGAATGCACtaAGCCATTGTACATGATGTAA
Gjb2_717_6B	TTCACCAGACGTTGCATGAAtaGGTAGGTTTAACAT
Gjb2_820_7A	CGTTCTGAATGCACtaATAAACACGGTGAAGACAGT
Gjb2_820_7B	GCAAATTCCAGACACAGAAAtaGGTAGGTTTAACAT
Gjb2_870_8A	CGTTCTGAATGCACtaAGCACAGCTCTGTGATATTT
Gjb2_870_8B	GAGCAATACCTAACGAACAAtaGGTAGGTTTAACAT
Gjb2_922_9A	CGTTCTGAATGCACtaATGCATTAGACTGGTCTTTT
Gjb2_922_9B	TCTTTGCTCTAGCAGCCAGGtaGGTAGGTTTAACAT
Gjb2_987_10A	CGTTCTGAATGCACtaCGACTAAGCGACTAAGCATG
Gjb2_987_10B	ACTGCTGGTGGCTGAGCTCTtaGGTAGGTTTAACAT
Gjb2_287_1A30	TGGCTATTCCGGCTtaCAATGCTGGTGGAGTGTTTGTTGACACCCC
Gjb2_287_1B30	GAAGATGAAGAGGACCGTGAGCCAGATCTTtaGTCATGCTCACGTT
Gjb2_891_2A30	TGGCTATTCCGGCTtaGACTTTCCTGAGCAATACCTAACGAACAAA
Gjb2_891_2B30	GCAGCCAGGCAATGCATTAGACTGGTCTTTtaGTCATGCTCACGTT
Gjb2_1258_3A30	TGGCTATTCCGGCTtaTCCTCTCTCCTGTCCTCAGAGGAAGAGAAA
Gjb2_1258_3B30	CTTTCTCAGTGGCACCTTCCTCAGGACCGGtaGTCATGCTCACGTT
Gjb2_1763_4A30	TGGCTATTCCGGCTtaGGCATATCCTATCTGTCTCTTACACAAAAT
Gjb2_1763_4B30	CTGAGTTAGGCTCATGGCAGGTGGCAGTTGtaGTCATGCTCACGTT
Sst-73-1A	TTGAGACTTCGACGtaGCCTCAGGCAGCCAAGCTGG
Sst-73-1B	ACGGCAGGACAGCATCTTCCatAGGAATTTGAGA*C*G
Sst-228-2A	TTGAGACTTCGACGtaTGGCCAGTTCCTGTTTCCCG
Sst-228-2B	AGCAGCTCTGCCAAGAAGTAatAGGAATTTGAGA*C*G
Sst-330-3A	TTGAGACTTCGACGtaGCCTCATCTCGTCCTGCTCA
Sst-330-3B	TTGGCAGACCTCTGCAGCTCatAGGAATTTGAGA*C*G
Sst-394-4A	TTGAGACTTCGACGtaCAGCCAGCTTTGCGTTCCCG
Sst-394-4B	TGTCTTCCAGAAGAAGTTCTatAGGAATTTGAGA*C*G

### Sheet: GeneProbe_MALDI
Fos_130_1A	CAGTAACGTTCGCAtaAGAACATCATGGTCGAAGTTTGGGGAAAGC
Fos_130_1B	GGATGACGCCTCGTAGTCGGCGTTGAAACCtaATCAGGGTTACAAT
Fos_1532_2A	CAGTAACGTTCGCAtaCAGGTGTCACTAGGAACAACACACTCCATG
Fos_1532_2B	TTGACTCACATGCTCTACTAACTACCAGCTtaATCAGGGTTACAAT
Npas4_3087_1A	TTAGTCTGCGACTTtaCCTCCATCGGAAAGGAATGTAGCGTCTCTT
Npas4_3087_1B	TGCAAGCACACGTGTGACGGCAGATCTGCCtaAGACTAGGACTGAC
Npas4_1042_2A	TTAGTCTGCGACTTtaTCTGGACCTTCTGAGTATAGCATGCAGTAA
Npas4_1042_2B	TGATAGGGTAGTTATTGGCAGTAAAAGGGCtaAGACTAGGACTGAC
Npas4_394_3A	TTAGTCTGCGACTTtaGCTGTGAATACAAGGAGAAATCCAGGTAGT
Npas4_394_3B	CACTCTCCGACAGGTATAGCAACTTCCCCTtaAGACTAGGACTGAC
Arc_274_1A	CTGCCGAACACGCTtaCTCGGCACTTACCAATCTGCAGGATCACAT
Arc_274_1B	GTGGGTCCTCCGTACGTGTTCCAGCATCTCtaCTTTATTACAGGCT
Arc_2909_2A	CTGCCGAACACGCTtaAGCCACACTCTCTTGAGATCTCCAGGGTCT
Arc_2909_2B	TGGATATTCAAGGCTTGGTGAAAATAGGGGtaCTTTATTACAGGCT
Ptges_2938_1A	TGAACTAGGTCTTTtaTCCTTAATGGCCCTCTTACCCCGATTTCCC
Ptges_2938_1B	CCTGCTTGGAACATAGAAAGGGTACCTCGGtaCGCGGCCATAAACT
Ptges_2147_2A	TGAACTAGGTCTTTtaACACCCATCCACAGAAAATTAAAACGCAGG
Ptges_2147_2B	ACACCTATGATACAGACAGACATTCATACAtaCGCGGCCATAAACT
Ptgs2_205_2A	TGTTGCGTCCGATGtaAAATCCTGTGCTCATACATTCCCCACGGTT
Ptgs2_205_2B	CCAGTCCGGGTACAGTCACACTTATACTGGtaAGTGCTCTTGGAAG
Adcyap1_663_1A	TGTCGCGATGGTTGtaGATGCCGTCCGAGTGGCGTTTGGTAAGGGG
Adcyap1_663_1B	TGTTTTCGGTAGCGGCTGTAGCTATCTGTGtaGTTGTGCGTGCTTT
Adcyap1_948_2A	TGTCGCGATGGTTGtaGCATTGTAGGGCCACTAAATAGCCATCAGT
Adcyap1_948_2B	ACTAAGACTAAAACGCAAGCCGATGTGTTGtaGTTGTGCGTGCTTT

### Sheet: GeneProbe_TE
MMVL30-int_6_1A	ATTTACCCGCGAATtaGACCGAGACCATCCTATCGGGTAAGTTCTG
MMVL30-int_6_1B	GGCTCGTCCGGGATTGACGCGACCACCCAAtaACACTAGCTGGAAC
MMVL30-int_95_2A	ATTTACCCGCGAATtaAAACTGAAACTGCGATCGCACCAGACTTAG
MMVL30-int_95_2B	CTCTCGGAGCACGGTCTCACTGAGCGTCCGtaACACTAGCTGGAAC
RLTR6_Mm_27_1A	GTACTCGTTGACGCtaGGGCTCCGAGGTGAAAGTTCATGTTCTCAC
RLTR6_Mm_27_1B	ATCTCAAAAATGTTTTCTAGATGGGAGGGGtaGTTAATCTGCCTGT
RLTR6_Mm_392_2A	GTACTCGTTGACGCtaCAACATGGAAGCACACAGAGCTCTGGGGTC
RLTR6_Mm_392_2B	CAGACCAGAGCTCTGGGGTCGAAATAAAGCtaGTTAATCTGCCTGT
RLTR6_Mm_116_3A	GTACTCGTTGACGCtaAGGAGTCATGTCTTATCATTTGGCAATGTC
RLTR6_Mm_116_3B	AGTCATGTCCTATCAAGGAACCTACGTAACtaGTTAATCTGCCTGT
RLTR4_MM-int_386_1A	CCAATCCGCCTTCGtaGAGTATTCTCAGTTTTAAATAGGGCAAGGG
RLTR4_MM-int_386_1B	GATCTTGAAAAGAGTAAAACCGAATCAAGAtaGTGCCAGTGACTGT
RLTR4_MM-int_65_2A	CCAATCCGCCTTCGtaTGCCACAGGTCTTTTTCAGGGTCCCAATCT
RLTR4_MM-int_65_2B	TTACAGCCACCAGGTCTAATTTCTTACAAGtaGTGCCAGTGACTGT
RLTR4_MM-int_227_3A	CCAATCCGCCTTCGtaAAGAGCGTTAGTCAGCCATCGGTCATGGGG
RLTR4_MM-int_227_3B	ATCGGTCAGGGGAACAGTTGGATAATGTTTtaGTGCCAGTGACTGT

### Sheet: CytoRNA
rRNA_segmentation_18s_01	AAAAAAAAAAAAAAAAAAACTCGGGCCTGCTTTGAACACTCTAATTTTTAAAAAAAAAAAAAAAAAAAA
rRNA_segmentation_18s_02	AAAAAAAAAAAAAAAAAAACCCACGGAATCGAGAAAGAGCTATCAATCTAAAAAAAAAAAAAAAAAAAA
rRNA_segmentation_18s_03	AAAAAAAAAAAAAAAAAAATAACTAGTTAGCATGCCAGAGTCTCGTTCGTTAAAAAAAAAAAAAAAAAAAAA
rRNA_segmentation_18s_04	AAAAAAAAAAAAAAAAAAATAAGGGCATCACAGACCTGTTATTGCTCAATCTCGAAAAAAAAAAAAAAAAAAAA
rRNA_segmentation_18s_05	AAAAAAAAAAAAAAAAAAAGGGAATTCCTCGTTCATGGGGAATAATTGCAAAAAAAAAAAAAAAAAAAA
rRNA_segmentation_18s_06	AAAAAAAAAAAAAAAAAAATCACTAAACCATCCAATCGGTAGTAGCGACAAAAAAAAAAAAAAAAAAAA
Oligo_dT_Cy3	5‘Cy3-TTTTTTTTTTTTTTTTTTTT
