## Supplemental Table 2 for "OpenFISH enables integrated high-resolution spatial transcriptomics and metabolomics on a single tissue section"

### Sheet: Sheet1
REAGENT	VOLUME per Slide	Cost per Slide ($)
Solid phase RNase scavenger	5 mL	0.583333
DEPC-treated Water (DNase、RNase free)	1 mL	0.0486111
PBS, pH7.3 (DNase, RNase & Protease free, Sterile)	1mL	0.0242778
16% Paraformaldehyde Aqueous Solution, EM Grade	12.5 μL	0.0160833
10% Triton X-100	2.5 μL	0.0101333
10% Tween 20	5 μL	0.02125
20×SSC	100 μL	0.0116
Deionized formamide	65 μL	0.0720833
Murine RNase inhibitor	200 U	0.883333
10 μg/μL tRNA	3 μL	0.835
Salmon Sperm DNA, sheared	2.5 μL	0.109271
2.5 mM dNTPs	5 μL	0.0222917
T4 DNA Ligase	350 U	0.211167
Phi29 polymerase	25 U	3.61111
CUBIC-HL	100 μL	0.161111
CUBIC-R	100 μL	0.254167
DAPI	100 μg	0.00277983
ReadOut Probes	1 pmol	0.114583
Gene Probes	1 pmol	0.6875
Oligo dT Cy3	1 pmol	0.00583333
ReadOut Blocker	1 pmol	0.229167
PadLock	1 pmol	1.425
Non-phosphorylation PadLock（placeholder）	1 pmol	0.180556
Mounting medium	< 250 μL	0.5
		10.0202
