## Supplemental Table 3 for "OpenFISH enables integrated high-resolution spatial transcriptomics and metabolomics on a single tissue section"

### Sheet: Panel
gene	pair	blocker_ratio(Pad + PadBlocker / Pad)
Cck	2	3
Rgs5	2	1
P2ry12	2	1
Cbln1	2	1
Fn1	2	1
Dner	2	1
Pltp	2	1
Grm3	2	1
Synpr	2	1
Nfib	2	1
Satb2	2	1
Pdgfra	2	1
Bcl11b	2	1
Shox2	2	1
Zfpm2	2	1
Otp	2	1
Gpr17	2	1
Mrc1	2	1
Nptxr	2	1.5
Agt	2	1
Pdzrn3	2	1
Shisa6	2	2
Sst	1	11
Ctss	2	1
Tcf7l2	2	2
Cplx2	2	2
Ntng1	4	1.5
Cldn5	1	1
Mpped1	2	1
Cspg4	2	1
Pdgfrb	2	1
Atp2b4	2	2
C1ql3	2	1.5
Slc24a3	2	2
Zeb2	2	2
Slc17a6	2	1
Lmo3	2	2
Gad2	2	1.5
Ecrg4	2	1.5
Aqp4	2	1
Enpp2	2	1
Nxph3	3	1
Fgf13	2	1
Penk	2	1
Etv1	2	1
Hap1	2	1
Pvalb	1	1
Csf1r	2	1
Meis2	2	1
Rspo2	2	1
Slc1a3	2	1
Htr2c	2	1
Slc32a1	2	1
Nrn1	2	1.5
Dcn	2	1
Slit3	2	1
Ptprt	2	1
Vxn	2	1.5
Prox1	2	1
Slco1a4	4	1
Rax	2	1
Slc17a7	2	5
Tmem212	2	1
Flt1	2	1
Drd1	2	1
Cplx3	2	2
Gad1	2	1
Tagln	1	1
Vtn	2	1
Reln	2	2
Ermn	2	1
Cpne4	2	1
Foxj1	2	1.5
Kcnip2	2	1.5
Il17ra	2	1
Grm8	2	1
Gabra1	2	2
Adora2a	2	1
Calb1	2	1
Adcy1	2	1.5
Elavl2	2	1
Slc6a20a	2	1
Rprm	2	1
Ccdc153	2	1
Bcl11a	2	1
Drd2	2	1.5
Lypd1	2	1
Fezf2	2	1
Cit	2	1
Lamp5	2	1.5
Trh	2	1
Rasgrp1	2	1
Thy1	1	2
Dlk1	2	1
Igf2	2	1.5
Cpne7	1	1
Tafa2	2	1
Baiap3	2	1
Mog	2	1
Tmem88b	2	1
Synpo2	2	1
Rasl10a	2	1
Cadps2	2	1
Pdyn	2	2
Hs3st2	2	1
Prkcg	2	1
Gpr88	2	1.5
Vip	1	2
Nxph1	4	1

### Sheet: CodingBook
	gene	RO1	RO2	Round
1	Cck	AF488	AF546	R1
2	Rgs5	AF488	AF594	R1
3	P2ry12	AF488	Cy5	R1
4	Cbln1	AF488	Cy7	R1
5	Fn1	AF546	AF594	R1
6	Dner	AF546	Cy5	R1
7	Pltp	AF546	Cy7	R1
8	Grm3	AF594	Cy5	R1
9	Synpr	AF594	Cy7	R1
10	Nfib	Cy5	Cy7	R1
11	Satb2	AF488	AF546	R2
12	Pdgfra	AF488	AF594	R2
13	Bcl11b	AF488	Cy5	R2
14	Shox2	AF488	Cy7	R2
15	Zfpm2	AF546	AF594	R2
16	Otp	AF546	Cy5	R2
17	Gpr17	AF546	Cy7	R2
18	Mrc1	AF594	Cy5	R2
19	Nptxr	AF594	Cy7	R2
20	Agt	Cy5	Cy7	R2
21	Pdzrn3	AF488	AF546	R3
22	Shisa6	AF488	AF594	R3
23	Sst	AF488	Cy5	R3
24	Ctss	AF488	Cy7	R3
25	Tcf7l2	AF546	AF594	R3
26	Cplx2	AF546	Cy5	R3
27	Ntng1	AF546	Cy7	R3
28	Cldn5	AF594	Cy5	R3
29	Mpped1	AF594	Cy7	R3
30	Cspg4	Cy5	Cy7	R3
31	Pdgfrb	AF488	AF546	R4
32	Atp2b4	AF488	AF594	R4
33	C1ql3	AF488	Cy5	R4
34	Slc24a3	AF488	Cy7	R4
35	Zeb2	AF546	AF594	R4
36	Slc17a6	AF546	Cy5	R4
37	Lmo3	AF546	Cy7	R4
38	Gad2	AF594	Cy5	R4
39	Ecrg4	AF594	Cy7	R4
40	Aqp4	Cy5	Cy7	R4
41	Enpp2	AF488	AF546	R5
42	Nxph3	AF488	AF594	R5
43	Fgf13	AF488	Cy5	R5
44	Penk	AF488	Cy7	R5
45	Hap1	AF546	Cy5	R5
46	Etv1	AF546	AF594	R5
47	Pvalb	AF546	Cy7	R5
48	Csf1r	AF594	Cy5	R5
49	Meis2	AF594	Cy7	R5
50	Rspo2	Cy5	Cy7	R5
51	Slc1a3	AF488	AF546	R6
52	Htr2c	AF488	AF594	R6
53	Slc32a1	AF488	Cy5	R6
54	Nrn1	AF488	Cy7	R6
55	Dcn	AF546	AF594	R6
56	Slit3	AF546	Cy5	R6
57	Ptprt	AF546	Cy7	R6
58	Vxn	AF594	Cy5	R6
59	Prox1	AF594	Cy7	R6
60	Slco1a4	Cy5	Cy7	R6
61	Rax	AF488	AF546	R7
62	Slc17a7	AF488	AF594	R7
63	Tmem212	AF488	Cy5	R7
64	sFP	AF488	Cy7	R7
65	Flt1	AF546	AF594	R7
66	Drd1	AF546	Cy5	R7
67	Cplx3	AF546	Cy7	R7
68	Gad1	AF594	Cy5	R7
69	Tagln	AF594	Cy7	R7
70	Vtn	Cy5	Cy7	R7
71	Reln	AF488	AF546	R8
72	Ermn	AF488	AF594	R8
73	Cpne4	AF488	Cy5	R8
74	Foxj1	AF488	Cy7	R8
75	Kcnip2	AF546	AF594	R8
76	Il17ra	AF546	Cy5	R8
77	Grm8	AF546	Cy7	R8
78	Gabra1	AF594	Cy5	R8
79	Adora2a	AF594	Cy7	R8
80	Calb1	Cy5	Cy7	R8
81	Adcy1	AF488	AF546	R9
82	Elavl2	AF488	AF594	R9
83	Slc6a20a	AF488	Cy5	R9
84	Rprm	AF488	Cy7	R9
85	Ccdc153	AF546	AF594	R9
86	Bcl11a	AF546	Cy5	R9
87	Drd2	AF546	Cy7	R9
88	Lypd1	AF594	Cy5	R9
89	Fezf2	AF594	Cy7	R9
90	Cit	Cy5	Cy7	R9
91	Lamp5	AF488	AF546	R10
92	Trh	AF488	AF594	R10
93	Rasgrp1	AF488	Cy5	R10
94	Thy1	AF488	Cy7	R10
95	Dlk1	AF546	AF594	R10
96	Igf2	AF546	Cy5	R10
97	Cpne7	AF546	Cy7	R10
98	Tafa2	AF594	Cy5	R10
99	Baiap3	AF594	Cy7	R10
100	Mog	Cy5	Cy7	R10
101	Tmem88b	AF488	AF546	R11
102	Synpo2	AF488	AF594	R11
103	Rasl10a	AF488	Cy5	R11
104	Cadps2	AF488	Cy7	R11
105	Pdyn	AF546	AF594	R11
106	Hs3st2	AF546	Cy5	R11
107	Prkcg	AF546	Cy7	R11
108	Gpr88	AF594	Cy5	R11
109	Vip	AF594	Cy7	R11
110	Nxph1	Cy5	Cy7	R11
