## Supplemental Table 4 for "OpenFISH enables integrated high-resolution spatial transcriptomics and metabolomics on a single tissue section"

### Sheet: Sheet1
181.05
184.074
186.222
200.238
258.111
311.162
340.358
434.4
462.396
478.391
557.164
1002.47
1006.5
1007.5
1008.51
1010.51
1018.55
1021.48
1029.49
1062.56
1067.56
1069.58
1070.58
1071.49
1078.54
1088.58
1097.52
1099.5
1104.49
1111.58
1112.5
1114.52
1116.5
1117.54
1119.53
1122.53
1124.53
1130.51
1131.6
1136.48
1138.54
1141.51
1141.55
1143.53
1147.56
1153.51
1154.48
1154.51
1155.57
1158.51
1159.54
1173.56
1174.5
1174.56
1180.51
1182.59
1185.68
1188.51
1199.57
1203.58
1204.61
1209.58
1211.53
1215.57
1222.57
1223.6
1224.6
1226.59
1227.57
1231.64
1246.69
1249.62
1289.71
1293.75
125
126.004
129.103
131.086
133.102
136.062
138.055
139.087
140.082
141.068
141.102
143.085
144.102
145.05
145.102
146.982
147.117
148.061
149.133
152.022
152.057
153.103
155.118
